# A comparative approach for selecting orthologous candidate genes in genome-wide association studies across multiple species

**DOI:** 10.1101/2023.10.05.561051

**Authors:** Lauren Whitt, Elizabeth H. Mahood, Greg Ziegler, Collin Luebbert, Jason D. Gillman, Gareth J. Norton, Adam H. Price, David E. Salt, Brian P. Dilkes, Ivan Baxter

**Affiliations:** Donald Danforth Plant Science Center, St. Louis, Missouri, United States of America; USDA-ARS Plant Genetics Research Unit, Columbia, Missouri, United State of America; School of Biological Sciences, University of Aberdeen, Aberdeen, United Kingdom; Future Food Beacon of Excellence and School of Biosciences, University of Nottingham, Nottingham, United Kingdom; Department of Biochemistry, Purdue University, West Lafayette, Indiana, United States of America

## Abstract

Advances in quantitative genetics have enabled researchers to identify genomic regions associated with changes in phenotype. However, genomic regions can contain hundreds to thousands of genes, and progressing from genomic regions to causative genes is still challenging. In genome-wide association studies (GWAS) measuring elemental accumulation (ionomic) traits, only 5% of loci overlap genes known to control the ionome - indicating that many causal genes are still unknown. To identify candidates for the remaining 95% loci, we developed a method that uses GWAS studies across multiple species to identify conserved causative genes. By Filtering the Results of Multi-species, Analogous, GWAS Experiments (FiREMAGE) we were able to take the GWAS of 19 ionomic traits in Arabidopsis, soybean, rice, maize, and sorghum, and identify alleles affecting trait variation at conserved genes. Permutation testing demonstrated that GWAS loci affecting the same trait contained homologs more often than expected by chance. Most of the top 10% most significant conserved candidate sets encoded alleles in all five species, highlighting the conservation of ionomic genetic regulators in flowering plants. The candidates include proteins with known biochemical functions that regulate the ionome, validating the approach. In addition to genes with known functions, this approach also identified many conserved genes underlying GWAS loci affecting the same trait in multiple species that have no previously identified function in regulating the ionome, providing a path to discover the as yet unknown mechanisms of element accumulation in plants. This method enables the identification of conserved genes of previously unknown function via GWAS.

**Author summary:** Quantitative genetics identifies a genomic region of interest but not the causal gene. We developed an approach to narrow these gene lists using genetic loci affecting elemental (i.e., calcium, iron, zinc) accumulation. Comparative genomics and GWAS demonstrates that alleles at evolutionarily conserved genes alter the same phenotype in multiple species. This produced a list of conserved candidate genes including previously known elemental regulators and genes whose elemental accumulation mechanism has yet to be determined. Combining datasets across species boosted the signal at these loci. This approach accelerates the discovery of new functional roles of genes.
