## supplemental for "A comparative approach for selecting orthologous candidate genes in genome-wide association studies across multiple species": S1_Table.csv

Species	GeneID	GeneName	Elements	Citation(s) - DOI only	Closest species orthologs	Tissue	Comments
Athaliana_TAIR10	AT1G01340	CNGC10	K,Ca,Mg	10.1111/j.1399-3054.2010.01366.x		Roots,Shoots	NA
Athaliana_TAIR10	AT1G01580	FRO2	Fe	10.1038/17800	NA	Root	NA
Athaliana_TAIR10	AT1G07600	MT1A	Cd,Zn,As	10.1007/s11103-005-8268-3		Shoots	NA
Athaliana_TAIR10	AT1G08490	CPNIFS	Se,S	10.1104/pp.105.068684		Roots,shoots	NA
Athaliana_TAIR10	AT1G12640	LPCAT1	P	10.7554/eLife.32077		Leaf	NA
Athaliana_TAIR10	AT1G14040	PHO1;H3	P	10.1093/jxb/ert444		Shoots	NA
Athaliana_TAIR10	AT1G14870	PCR2	Zn	10.1105/tpc.109.070185		Roots	NA
Athaliana_TAIR10	AT1G18910	BTSL2	Fe,Mn,Zn	10.1039/c7mt00152e	NA	Leaf,seeds	NA
Athaliana_TAIR10	AT1G20110	FYVE1	Fe,Zn,Co,Mn	10.1073/pnas.1402262111	NA	Root	NA
Athaliana_TAIR10	AT1G30270	CIPK23	K	10.1016/j.cell.2006.06.011		Shoots	NA
Athaliana_TAIR10	AT1G30400	ABCC1	Cd	10.1111/j.1365-313X.2011.04789.x		Shoots	NA
Athaliana_TAIR10	AT1G30450	CCC	Ca,K,Na,S	10.1371/journal.pone.0063014		seeds	NA
Athaliana_TAIR10	AT1G31885	NIP3;1	As	10.1016/j.molp.2015.01.005		Shoots	NA
Athaliana_TAIR10	AT1G32450	NRT1.5/NPF7.3	K	10.1105/tpc.16.00972	NA	Shoots, Roots	NA
Athaliana_TAIR10	AT1G36370	MSA1	S, Se	10.1371/journal.pgen.1006298	NA	Shoots	NA
Athaliana_TAIR10	AT1G56160	MYB72	Fe,Cd,Zn,Co,Mo	10.1371/journal.pgen.1003953	NA	Leaf	NA
Athaliana_TAIR10	AT1G56430	NAS4	Fe,Cd,Co,Mo	10.1371/journal.pgen.1003953	NA	Leaf	NA
Athaliana_TAIR10	AT1G59870	PEN3	Cd	10.1111/j.1365-313X.2007.03044.x		Shoots, roots	PDR8
Athaliana_TAIR10	AT1G60960	IRT3	Fe	10.1111/j.1469-8137.2009.02766.x		Roots	NA
Athaliana_TAIR10	AT1G62180	2-Apr	S, Se	10.1038/ng2050; 10.1104/pp.114.247825	NA	Shoots	NA
Athaliana_TAIR10	AT1G63440	HMA5	Cu	10.1111/j.1365-313X.2005.02601.x		Shoots	NA
Athaliana_TAIR10	AT1G66240	AX1	Cu	10.1104/pp.112.195974		Shoots	NA
Athaliana_TAIR10	AT1G68320	MYB62	P	10.1093/mp/ssn081		Roots,shoots	NA
Athaliana_TAIR10	AT1G71200	CITF1	Cu	10.1105/tpc.17.00363	NA	Shoots, Anthers	NA
Athaliana_TAIR10	AT1G74770	BTSL1	Fe,Mn,Zn	10.1039/c7mt00152e	NA	Leaf,seeds	NA
Athaliana_TAIR10	AT1G76430	PHT1;9	P,As	10.1111/j.1469-8137.2012.04167.x		Roots,shoots	NA
Athaliana_TAIR10	AT1G80310	MOT2	Mo	https://doi-org.proxy.mul.missouri.edu/10.1111/j.1438-8677.2011.00448.x		Leaf,seeds	NA
Athaliana_TAIR10	AT1G80760	NIP6;1	B	10.1105/tpc.108.058628		Leaves,shoots	NA
Athaliana_TAIR10	AT1G80830	NRAMP1	Mn	10.1105/tpc.109.073023	NA	Shoots,roots	NA
Athaliana_TAIR10	AT2G01770	VIT1	Fe	10.1126/science.1132563	Osativa	Seed	NA
Athaliana_TAIR10	AT2G01980	SOS1/NHX7	Na	10.1038/nbt766		Shoots	NA
Athaliana_TAIR10	AT2G13540	ABH1	S	10.1371/journal.pone.0063014		seeds	NA
Athaliana_TAIR10	AT2G16770	bZIP23	Zn	10.1073/pnas.1004788108	NA	Shoots, roots	NA
Athaliana_TAIR10	AT2G19110	HMA4	Zn	10.1105/tpc.020487; 10.1038/NPLANTS.2016.36	Osativa	Shoots,seeds	NA
Athaliana_TAIR10	AT2G21045	HAC1	As	10.1371/journal.pbio.1002009	NA	Shoots	NA
Athaliana_TAIR10	AT2G23150	NRAMP3	Fe,Mn,Zn	10.1104/pp.109.150946	NA	Shoots	NA
Athaliana_TAIR10	AT2G23240	MT4b	Cu,Zn	10.1111/j.1365-3040.2011.02450.x		Seeds	NA
Athaliana_TAIR10	AT2G25680	MOT1	Mo	10.1371/journal.pgen.1000004	NA	Leaf	NA
Athaliana_TAIR10	AT2G28160	FRU	Fe	10.1038/cr.2008.26		Shoots	FIT1
Athaliana_TAIR10	AT2G28670	ESB1	Ca,Mn,Zn,Na,S,K,As,Se,Mo	10.1371/journal.pgen.1000492	NA	Leaf	NA
Athaliana_TAIR10	AT2G30766	FEP1	Fe	10.1111/pce.14424		Shoots	NA
Athaliana_TAIR10	AT2G32300	UCC1	Li,P,S,Fe,Co	10.1016/j.cub.2020.07.095		Leaf	NA
Athaliana_TAIR10	AT2G32830	PHT1;5	P	10.1104/pp.111.174805		Roots	NA
Athaliana_TAIR10	AT2G33770	PHO2	P	10.1105/tpc.112.096636		Roots,shoots	NA
Athaliana_TAIR10	AT2G37430	ZAT11	Ni	10.1007/s00299-014-1675-7		Shoots	NA
Athaliana_TAIR10	AT2G38460	FPN1	Co	10.1105/tpc.109.069401	NA	Leaf	NA
Athaliana_TAIR10	AT2G38940	PHT1;4	P	10.1111/j.1365-313X.2004.02161.x		Roots,shoots	PT2
Athaliana_TAIR10	AT2G39450	MTP11	Mn	10.1073/pnas.0609507104	NA	Shoots,Roots	NA
Athaliana_TAIR10	AT2G42000	MT4a	Cu,Zn	10.1111/j.1365-3040.2011.02450.x		Seeds	NA
Athaliana_TAIR10	AT2G44790	UCC2	Mg,P,S,Co	10.1016/j.cub.2020.07.095		Leaf	NA
Athaliana_TAIR10	AT2G46430	CNGC3	K	10.1093/jxb/erj064	NA	Leaf	NA
Athaliana_TAIR10	AT2G46800	MTP1	Zn	10.1016/j.febslet.2005.06.046	NA	Shoots	NA
Athaliana_TAIR10	AT2G47160	BOR1	B	10.1111/j.1365-313X.2006.02763.x		Shoots	NA
Athaliana_TAIR10	AT3G01310	VIH2	P	10.7554/eLife.43582		Shoots	NA
Athaliana_TAIR10	AT3G06060	TSC10a	Na,K,Rb,Mg,Ca,Fe,Mo	10.1105/tpc.110.079095	NA	Leaf	NA
Athaliana_TAIR10	AT3G06100	NIP7	As	10.1002/1873-3468.12103;10.1016/j.febslet.2008.04.022	NA	NA	NA
Athaliana_TAIR10	AT3G08040	FRD3/MAN1	Mn,Fe,Zn	10.1104/pp.111.3.849, 10.1105/tpc.001495	NA	Leaf, Shoots	NA
Athaliana_TAIR10	AT3G12750	ZIP1	Mn	10.1093/jxb/ers315		Roots	NA
Athaliana_TAIR10	AT3G12820	MYB10	Fe,Cd,Zn,Co,Mo	10.1371/journal.pgen.1003953	NA	Leaf	NA
Athaliana_TAIR10	AT3G13320	CAX2	Mn,Fe,K,P	10.1371/journal.pone.0047455		Seed	*Cited in the paper, but thalemine only has publication available for CAX1
Athaliana_TAIR10	AT3G14280	AT3G14280	S	10.1371/journal.pone.0063014		seeds	NA
Athaliana_TAIR10	AT3G15380	CTL1	Na, Fe, Zn, Mn, Mo	10.1371/journal.pbio.2002978	NA	Shoots, Roots	NA
Athaliana_TAIR10	AT3G18290	BTS	Fe,Zn,Mn	10.1039/c7mt00152e	NA	Leaf,seeds	NA
Athaliana_TAIR10	AT3G22890	ATPS1	S	10.1104/pp.113.225748	NA	Shoos	NA
Athaliana_TAIR10	AT3G23210	bHLH34	Fe	10.1104/pp.15.01827	NA	roots, shoots	NA
Athaliana_TAIR10	AT3G23430	PHO1	P	10.1093/jxb/ert444		Shoots	NA
Athaliana_TAIR10	AT3G43790	ZIFL2	Cs	10.1093/pcp/pcu157	NA	Leaf	NA
Athaliana_TAIR10	AT3G47640	PYE	Fe,Zn,Mn,Co	10.1105/tpc.110.074096	NA	Root	NA
Athaliana_TAIR10	AT3G47950	AHA4	Na	10.1046/j.1365-313x.2001.01081.x	NA	Root	NA
Athaliana_TAIR10	AT3G51860	CAX3	P,K	10.1371/journal.pone.0047455		Seed	*Cited in the paper, but thalemine only has publication available for CAX1
Athaliana_TAIR10	AT3G51895	SULTR3;1	S	10.1111/tpj.12059		Leaf	NA
Athaliana_TAIR10	AT3G56970	bHLH38	Fe	10.1038/cr.2008.26		Shoots	NA
Athaliana_TAIR10	AT3G56980	bHLH39	Fe	10.1038/cr.2008.26		Shoots	NA
Athaliana_TAIR10	AT3G58060	MTP8	Mn	10.1104/pp.15.01194, 10.1104/pp.16.01646	NA	Shoots,seeds	NA
Athaliana_TAIR10	AT3G58810	MTP3	Zn	10.1111/j.1365-313X.2006.02746.x	NA	Shoots	NA
Athaliana_TAIR10	AT3G58970	MGT6	Mg	10.1105/tpc.114.124628		Roots,Shoots	NA
Athaliana_TAIR10	AT3G62270	BOR2	B	10.1104/pp.113.225995		Shoots	NA
Athaliana_TAIR10	AT4G02780	GA1	Fe	10.1016/j.devcel.2016.03.022	NA	Root	NA
Athaliana_TAIR10	AT4G10310	HKT1;1	Na	10.1371/journal.pgen.1001193	NA	Leaf	NA
Athaliana_TAIR10	AT4G10380	NIP5;1	B	10.1105/tpc.106.041640		Roots,shoots	NA
Athaliana_TAIR10	AT4G13420	HAK5	Rb,Cs	10.1111/j.1399-3054.2008.01168.x;10.1093/jxb/erm330		Roots	NA
Athaliana_TAIR10	AT4G13590	CMT1	Mn,Fe	10.1016/j.molp.2018.04.008		Shoots	NA
Athaliana_TAIR10	AT4G14410	bHLH104	Fe	10.1104/pp.15.01827	NA	roots, shoots	NA
Athaliana_TAIR10	AT4G16370	OPT3	Fe,Cd	10.1105/tpc.114.123737	NA	Leaf	NA
Athaliana_TAIR10	AT4G18910	NIP1;2	Al	10.1073/pnas.1618557114		Roots	NA
Athaliana_TAIR10	AT4G19690	IRT1	Fe,Mn,Co,Cd,Zn	10.1073/pnas.93.11.5624	NA	Root	NA
Athaliana_TAIR10	AT4G20140	GSO1/SGN3	Cs,K,Mg	10.7554/eLife.03115		Leaf	NA
Athaliana_TAIR10	AT4G23100	GSH1	Cd,As	10.1016/j.chemosphere.2008.04.018		Shoots	NA
Athaliana_TAIR10	AT4G24120	YSL1	Fe,Zn,Cu	10.1104/pp.110.90033	NA	NA	NA
Athaliana_TAIR10	AT4G28610	PHR1	P	10.1111/j.1365-3040.2007.01734.x		Shoots	NA
Athaliana_TAIR10	AT4G30110	HMA2	Zn	10.1105/tpc.020487; 10.1038/NPLANTS.2016.36	Osativa	Shoots,seeds	NA
Athaliana_TAIR10	AT4G30120	HMA3	Cd,Zn	10.1371/journal.pgen.1002923; Salt Lab paper	NA	Leaf	NA
Athaliana_TAIR10	AT4G33000	CBL10	K	10.1111/tpj.12123		Shoots	NA
Athaliana_TAIR10	AT4G35040	bZIP19	Zn	10.1073/pnas.1004788107	NA	Shoots, roots	NA
Athaliana_TAIR10	AT4G37270	HMA1	Zn	10.1111/j.1365-313X.2009.03818.x		Shoots	NA
Athaliana_TAIR10	AT5G02600	NaKR1	Na,K,Rb	10.1105/tpc.110.080010	NA	Leaf	NA
Athaliana_TAIR10	AT5G03455	ACR2	As,P	10.1073/pnas.0509770102		Roots,shoots	NA
Athaliana_TAIR10	AT5G03570	FPN2	Co,Ni	10.1105/tpc.109.069401;10.1074/jbc.M601062200	NA	Leaf	IREG2
Athaliana_TAIR10	AT5G09690	MGT7	Mg	10.1093/jxb/err283		Shoots	NA
Athaliana_TAIR10	AT5G13740	ZIF1	Zn,Fe	10.1105/tpc.111.095042		Shoots	NA
Athaliana_TAIR10	AT5G15070	VIH1	P	10.7554/eLife.43582		Shoots	NA
Athaliana_TAIR10	AT5G15410	CNGC2/DND1	Ca,Mg	10.1371/journal.pone.0063014		seeds	NA
Athaliana_TAIR10	AT5G17290	APG5	Fe, Mn, Zn	10.1093/jxb/ery388		Leaf, shoots, seeds	NA
Athaliana_TAIR10	AT5G18830	SPL7	Cu	10.1105/tpc.111.090431	NA	Shoots, roots	NA
Athaliana_TAIR10	AT5G20650	COPT5	Cu	10.1111/j.1469-8137.2011.03798.x		Shoots,Root,Seeds	NA
Athaliana_TAIR10	AT5G35410	SOS2	Na	10.1371/journal.pone.0063014		seeds	NA
Athaliana_TAIR10	AT5G42130	Mfl1	Fe	10.1016/j.plaphy.2011.02.003		Leaves,shoots	NA
Athaliana_TAIR10	AT5G43350	PHT1;1	P,As	10.1111/j.1365-313X.2004.02161.x;10.1105/tpc.106.041871		Shoots	PT1
Athaliana_TAIR10	AT5G44070	PCS1	Zn,Cd,As	10.1093/pcp/pcw148;10.1016/j.chemosphere.2008.04.018	NA	Leaf	CAD1
Athaliana_TAIR10	AT5G50150	LOTR1	Ca	10.1016/j.cub.2017.01.030		Shoots	NA
Athaliana_TAIR10	AT5G53130	CNGC1	Pb	10.1046/j.1365-313x.2000.00901.x	NA	Leaf	NA
Athaliana_TAIR10	AT5G53550	YSL3	Fe,Zn,Cu	10.1104/pp.110.90033	NA	NA	NA
Athaliana_TAIR10	AT5G54680	ILR3	Cd,Co,Fe,Mn,Zn	10.1534/genetics.106.061044	NA	Leaf	NA
Athaliana_TAIR10	AT5G54810	TSB1	Cd	10.1111/j.1365-3040.2008.01819.x		Roots,shoots	NA
Athaliana_TAIR10	AT5G57620	MYB36	Li, B, Na, Mg, K, Ca, Mn, Fe, Co, Ni, Cu, Zn, Rb, Sr, Mo, Cd	10.1073/pnas.1507691112	NA	Shoots	NA
Athaliana_TAIR10	AT5G59030	COPT1	Cu	10.1074/jbc.M313321200		Seed,Leaf	NA
Athaliana_TAIR10	AT5G64930	CPR5	K	10.1371/journal.pone.0026360	NA	Leaf	NA
Athaliana_TAIR10	AT5G67330	NRAMP3	Fe,Mn,Zn	10.1104/pp.109.150946	NA	Shoots	NA
Mtruncatula_Mt4.0v1	Medtr1g010270	MOT1.2	Mo	10.1111/pce.13388	NA	Nodules	NA
Mtruncatula_Mt4.0v1	Medtr3g088460	NRAMP1	Fe	10.1104/pp.114.254672	NA	Nodules	NA
Mtruncatula_Mt4.0v1	Medtr3g464210	MOT1.3	Mo	10.1111/nph.14739	NA	Nodules	NA
Mtruncatula_Mt4.0v1	Medtr4g019870	COPT1	Cu	10.1111/nph.14992	NA	Nodules	NA
Mtruncatula_Mt4.0v1	Medtr4g064893	MTP2	Zn	10.3389/fpls.2018.00990	NA	Nodules	NA
Mtruncatula_Mt4.0v1	Medtr4g083570	ZIP6	Zn	10.1111/pce.13035	NA	Nodules	NA
Osativa_v7.0	LOC_Os01g03914	MTP9	Mn	10.1038/nplants.2015.170	NA	Shoots	NA
Osativa_v7.0	LOC_Os01g08300	CDT3	Al	10.1111/tpj.12296		Roots	NA
Osativa_v7.0	LOC_Os01g20160	HKT1;5	Na	10.1111/tpj.13595		Leaf, shoots	Previously HKT8
Osativa_v7.0	LOC_Os01g45990	AKT1	K	10.1093/jxb/erw103	NA	NA	NA
Osativa_v7.0	LOC_Os01g64250	HORZ1	Fe	10.1038/ncomms3792	NA	Shoots, seeds	NA
Osativa_v7.0	LOC_Os01g64890	MGT1	Mg,Na	10.1104/pp.17.00532		Roots,Shoots	NA
Osativa_v7.0	LOC_Os01g72370	IRO2	Fe,Mn	10.1007/s11103-011-9752-6		Shoots,seeds	NA
Osativa_v7.0	LOC_Os02g01220	HAC1;1	As	10.1104/pp.16.01332		Roots,shoots,seeds	NA
Osativa_v7.0	LOC_Os02g02480	bHLH59	Fe	10.1007/s11103-019-00917-8		Seeds	NA
Osativa_v7.0	LOC_Os02g03900	NRAMP4	Al	10.1073/pnas.1004949107		Roots	Paper uses Nrat1 gene name
Osativa_v7.0	LOC_Os02g06290	HAC4	As	10.1111/nph.14572	NA	Seed	NA
Osativa_v7.0	LOC_Os02g10290	HMA4	Cu	10.1038/ncomms12138	NA	Roots,shoots,seeds	NA
Osativa_v7.0	LOC_Os02g13870	NIP1;1	As	10.1111/nph.15190		Shoots	NA
Osativa_v7.0	LOC_Os02g43370	YSL2	Fe,Mn	10.1111/j.1365-313X.2010.04158.x	NA	Seeds	NA
Osativa_v7.0	LOC_Os02g43410	YSL15	Fe	10.1104/pp.109.135418	NA	Roots,shoots,seeds	NA
Osativa_v7.0	LOC_Os02g51110	LSI1	Se	10.1104/pp.110.157867		Roots,shoots	NA
Osativa_v7.0	LOC_Os02g53490	MTP8.2	Mn	10.1093/pcp/pcx082	NA	Shoots,Roots	NA
Osativa_v7.0	LOC_Os02g56510	PHO1;2	P	10.1104/pp.109.149872		Shoots	NA
Osativa_v7.0	LOC_Os03g01700	LSI2	As	10.1073 pnas.0802361105		Shoots,seeds	NA
Osativa_v7.0	LOC_Os03g05640	PT2	Se	10.1111/nph.12596		Roots,shoots	NA
Osativa_v7.0	LOC_Os03g09140	Rab6a	Fe,Zn	10.1093/pcp/pcw073		Seeds,shoot,roots	NA
Osativa_v7.0	LOC_Os03g12530	MTP8.1	Mn	10.1093/jxb/ert243	NA	Shoots,Roots	NA
Osativa_v7.0	LOC_Os03g18550	MIT	Fe	10.1038/ncomms1326	NA	Shoots	NA
Osativa_v7.0	LOC_Os03g19420	NAS2	Fe,Zn,Cu	10.1007/s10059-012-2231-3;10.1371/journal.pone.0024476		Seeds	NA
Osativa_v7.0	LOC_Os03g19427	NAS1	Fe,Zn	10.1371/journal.pone.0024476		Seeds	NA
Osativa_v7.0	LOC_Os03g21240	PHR2	P	10.1104/pp.107.111443		Shoots	NA
Osativa_v7.0	LOC_Os04g17660	HAC1;2	As	10.1104/pp.16.01332		Roots,shoots,seeds	NA
Osativa_v7.0	LOC_Os04g31290	FIT/bHLH156	Fe	10.1111/jipb.12933		Shoots	NA
Osativa_v7.0	LOC_Os04g32920	HAK1	Cs	10.1093/pcp/pcx094	NA	Shoots, seeds	NA
Osativa_v7.0	LOC_Os04g38940	VIT1	Fe,Zn	10.1111/j.1365-313X.2012.05088.x	Athaliana, Taestivum	Shoots,seeds	NA
Osativa_v7.0	LOC_Os04g45860	YSL9	Fe	10.1007/s11103-017-0656-y	NA	Shoots,seeds	NA
Osativa_v7.0	LOC_Os04g45900	YSL16	Cu	10.1105/tpc.112.103820	NA	Roots,shoots,seeds	NA
Osativa_v7.0	LOC_Os04g46940	HMA5	Cu	10.1104/pp.113.226225	NA	Roots,shoots	NA
Osativa_v7.0	LOC_Os04g49410	EXPA10	Al	10.1111/tpj.13237		Roots	NA
Osativa_v7.0	LOC_Os04g49900	ABCC7	As	10.1093/pcp/pcz054		Shoots	NA
Osativa_v7.0	LOC_Os04g52310	ZIP3	Zn	10.1111/tpj.13005	NA	Shoots	NA
Osativa_v7.0	LOC_Os04g52900	ABCC1	As	10.1073/pnas.1414968111	Athaliana	Seeds	NA
Osativa_v7.0	LOC_Os04g56430	RMC	Fe,Mn,Cu	10.1093/jxb/ert290		Root,shoot,seeds	NA
Osativa_v7.0	LOC_Os05g34290	PCS1	As	10.1111/tpj.13612	Arabidopsis thaliana	Seeds	*Nomenclature used from Hayashi et al (2017 - 10.1111/tpj.13612)
Osativa_v7.0	LOC_Os05g37470	AUX3	Al	10.1111/pce.13478		Roots	NA
Osativa_v7.0	LOC_Os05g38140	bHLH58	Fe	10.1007/s11103-019-00917-8		Seeds	NA
Osativa_v7.0	LOC_Os05g39560	ZIP5	Zn	10.1007/s11103-010-9637-0)	NA	Leaf	NA
Osativa_v7.0	LOC_Os05g40384	EUI	Fe	PubMed: 28065924		Leaf,shoots,roots	NA
Osativa_v7.0	LOC_Os05g47780	HRZ2	Fe	10.1038/ncomms3792	NA	Shoots, seeds	NA
Osativa_v7.0	LOC_Os05g48390	PHO2	P	10.1111/j.1365-313X.2008.03734.x		Leaf	LTN1
Osativa_v7.0	LOC_Os06g01260	PCS2	As, Cd	10.1093/pcp/pcx114	Arabidopsis thaliana	Seeds	*Nomenclature used from Hayashi et al (2017 - 10.1111/tpj.13612)
Osativa_v7.0	LOC_Os06g05160	SPDT	P	10.1038/nature20610	NA	Seed	SULTR3;4
Osativa_v7.0	LOC_Os06g48720	HMA2	Zn	10.1111/j.1365-3040.2012.02527.x	NA	Shoots,Roots	NA
Osativa_v7.0	LOC_Os06g48810	HKT2;1	Na	10.1038/sj.emboj.7601732		Roots, shoots	Previously OsHKT1
Osativa_v7.0	LOC_Os07g01810	TPKb	K	10.1111/nph.13708	NA	Leaf,root	NA
Osativa_v7.0	LOC_Os07g09000	PHF1	P	10.1104/pp.111.181669		Leaf,root	NA
Osativa_v7.0	LOC_Os07g12900	HMA3	Cd	10.1007/s11104-016-2812-6	NA	Shoots,seeds	NA
Osativa_v7.0	LOC_Os07g15370	NRAMP5	Fe,Mn,Cd	10.1105/tpc.112.096925	NA	Leaf	NA
Osativa_v7.0	LOC_Os07g15460	NRAMP1	Cd,Mn	10.1111/ pce.13843		Roots,shoots,seeds	NA
Osativa_v7.0	LOC_Os07g48980	NAS3	Fe,Zn	10.1371/journal.pone.0024476		Seeds	NA
Osativa_v7.0	LOC_Os08g01120	MOT1;1	Mo	10.1111/nph.15546	MOT1;1	Shoots,Seed	NA
Osativa_v7.0	LOC_Os08g04390	PRI1	Fe	10.1104/pp.17.00794	NA	Shoots, roots	NA
Osativa_v7.0	LOC_Os08g05590	NIP3;2	As	10.1093/jxb/erx165		Roots	NA
Osativa_v7.0	LOC_Os08g05600	NIP3;3	As	10.1111/nph.15190		Shoots	NA
Osativa_v7.0	LOC_Os08g10480	ATX1	Cu	10.1104/pp.18.00425	NA	Shoots, Roots, Seeds	NA
Osativa_v7.0	LOC_Os09g23300	VIT2	Fe,Zn	10.1111/j.1365-313X.2012.05088.x	Athaliana, Taestivum	Shoots,seeds	NA
Osativa_v7.0	LOC_Os12g03899	ZIFL12	Fe	10.1104/pp.19.00598		Shoots	VMT
Osativa_v7.0	LOC_Os12g18410	MIR	Fe	10.1093/mp/ssp051	NA	Shoots,Roots,Seeds	NA
Osativa_v7.0	LOC_Os12g32400	bHLH133	Fe	10.1111/j.1365-3040.2012.02569.x		Leaf,root,shoot	NA
Osativa_v7.0	LOC_Os12g37840	BOR1	B	10.1105/tpc.106.049015		Shoots	NA
Osativa_v7.0	LOC_Os12g42980	ASTOL1	As,S,Se	10.1038/s41467-021-21282-5		Seed	NA
Osativa_v7.0	LOC_Os01g49470	HRZ1	Fe	10.1038/ncomms3792	NA	Shoots, seeds	Gene ID from RAPDB, with no matching ID at MSU
Taestivum_v2.2	2AL-TRIAE_CS42_ 2AL_TGACv1_095050_AA0306410	IPK1	Fe, Zn	10.3389/fpls.2018.00259		Seed	NA
Taestivum_v2.2	Traes_4AS_7220D33B3	PHR1	P	10.1093/aob/mct080		Shoots	NA
Taestivum_v2.2	Traes_4BL_7091749BF	ABCC13	Ca	10.1093/jxb/erw224		Seed	NA
Taestivum_v2.2	Traes_4DL_3F8034BFD	HKT2;1	Na	10.1046/j.1365-313X.2002.01410.x	NA	Roots	NA
Zmays_RefGen_V4	Zm00001d002378	HKT1;2	Na,K	10.1111/pbi.13927		Shoots,Roots	NA
Zmays_RefGen_V4	Zm00001d028360	YS1	Fe	10.1104/pp.106.1.71	Osativa, Sbicolor, Taestivum	Root	NA
Zmays_RefGen_V4	Zm00001d032461	TLS1	B	10.1105/tpc.114.125898		Shoots, roots, anthers	NA
Zmays_RefGen_V4	Zm00001d040627	HKT1	Na	10.1111/nph.14882		Leaf	NA
Zmays_RefGen_V4	Zm00001d041111	YS3	Fe	10.3389/fpls.2018.00157		Leaf	ZEAMMB73_Zm00001d028360
Zmays_RefGen_V4	Zm00001d042244	HAK5	K	10.1111/jipb.12756		Roots, shoots	NA
