## supplemental for "A comparative approach for selecting orthologous candidate genes in genome-wide association studies across multiple species": S3_Table.xlsx

### Sheet: Sheet1
				KIG/GWAS overlaps		KIG/random loc overlaps		FDR
Species	GWAS loci	random locations	Primary genes	genes	loci	genes	loci	genes	loci
Athaliana_TAIR10	1404	1404	118	27	26	21.569	22.427	0.798852	0.862577
Osativa_v7.0	432	432	67	8	5	2.89	2.638	0.36125	0.5276
Zmays_RefGen_V4	905	905	6	1	1	0.044	0.044	0.044	0.044
