## supplemental for "A comparative approach for selecting orthologous candidate genes in genome-wide association studies across multiple species": S5_Table.csv

Species	KIG.ID	KIG.Name	Elements	Inferred.from	Primary.Inferred	GWAS.loci	GWAS.trait	species.present	FDR	loci_gene_dist	loci.start	loci.end	Gene.Start	Gene.End	Description
G.max	Glyma.13G065400		Na	AtAHA4	Inferred	Gmax_Wm82.a2.v1_Na_13_16092261	Na	4	0.221816666666667	NA	15892261	16498245	16468213	16475472	PTHR24093:SF264 - ATPASE 4, PLASMA MEMBRANE-TYPE (1 of 6)
G.max	Glyma.19G019200		Na	AtAHA4	Inferred	Gmax_Wm82.a2.v1_Na_19_1855442	Na	4	0.221816666666667	NA	1655442	2248273	2051713	2060086	PTHR24093:SF264 - ATPASE 4, PLASMA MEMBRANE-TYPE (1 of 6)
O.sativa	LOC_Os03g48310		Na	AtAHA4	Inferred	Osativa_v7.0_Na_3_27667576	Na	4	0.415833333333333	NA	27424576	27910607	27510164	27517321	plasma membrane ATPase, putative, expressed
G.max	Glyma.05G237500		Fe,Zn,Mn	AtBTS,OsHRZ1	Inferred	Gmax_Wm82.a2.v1_Fe_5_41007475	Fe	3	0.350286264441592	NA	40807475	41841184	41383632	41394607	K16276 - zinc finger protein-like protein (K16276, BTS) (1 of 6)
G.max	Glyma.08G044700		Fe,Zn,Mn	AtBTS,OsHRZ1	Inferred	Gmax_Wm82.a2.v1_Fe_8_3595331	Fe	3	0.350286264441592	NA	3395331	3986749	3539033	3551091
S.bicolor	Sobic.009G222200		Fe,Zn,Mn	AtBTS,OsHRZ1	Inferred	Sbicolor_v3.1.1_Fe_9_56440227	Fe	3	0.392676012461059	NA	56340227	56540227	56508972	56516436
Z.mays	Zm00001d038916		Fe,Zn,Mn	AtBTS,OsHRZ1	Inferred	Zmays_RefGen_V4_Fe_6_166893242	Fe	3	0.494727272727273	NA	166793242	166993242	166888284	166895783	(1 of 322) 6.3.2.19 - Transferred entry: 2.3.2.23, 2.3.2.27 and 6.2.1.45
A.thaliana	AT1G07730		Ca,Mn,Zn,Na,S,K,As,Se,Mo	AtESB1	Inferred	Athaliana_TAIR10_Mn_1_2368923	Mn	3	0.629293532338308	NA	2293923	2443923	2397527	2398696	Disease resistance-responsive (dirigent-like protein) family protein
A.thaliana	AT2G39430		Ca,Mn,Zn,Na,S,K,As,Se,Mo	AtESB1	Inferred	Athaliana_TAIR10_Mn_2_16471963	Mn	3	0.629293532338308	NA	16396963	16546963	16463347	16464531	Disease resistance-responsive (dirigent-like protein) family protein
G.max	Glyma.08G258300		Ca,Mn,Zn,Na,S,K,As,Se,Mo	AtESB1	Inferred	Gmax_Wm82.a2.v1_Mn_8_22658482	Mn	3	0.468010695187166	NA	22458482	23468864	23263104	23264711	PTHR21495:SF51 - DIRIGENT PROTEIN 24-RELATED (1 of 3)
G.max	Glyma.12G067400		Ca,Mn,Zn,Na,S,K,As,Se,Mo	AtESB1	Inferred	Gmax_Wm82.a2.v1_Mn_12_4883898	Mn	3	0.468010695187166	NA	4683898	5211802	4935634	4936726	PTHR21495:SF41 - DIRIGENT PROTEIN 10-RELATED (1 of 3)
G.max	Glyma.18G282600		Ca,Mn,Zn,Na,S,K,As,Se,Mo	AtESB1	Inferred	Gmax_Wm82.a2.v1_Mn_18_56319658	Mn	3	0.468010695187166	NA	56119658	57430150	56353572	56355551
S.bicolor	Sobic.003G064800		Ca,Mn,Zn,Na,S,K,As,Se,Mo	AtESB1	Inferred	Sbicolor_v3.1.1_Mn_3_5620190	Mn	3	0.447708502024292	NA	5520190	5720190	5584249	5585643	similar to Putative uncharacterized protein
G.max	Glyma.09G055600		Zn,Cd	AtHMA2,AtHMA3,AtHMA4,OsHMA3	Inferred	Gmax_Wm82.a2.v1_Cd_9_3700452	Cd	5	0.122714285714286	NA	3500452	6035047	4960066	4967273	3.6.3.5 - Zinc-exporting ATPase / Zn(2+)-exporting ATPase (1 of 3)
S.bicolor	Sobic.002G083000		Zn,Cd	AtHMA2,AtHMA3,AtHMA4,OsHMA3	Inferred	Sbicolor_v3.1.1_Cd_2_8713058	Cd	5	0.056	NA	8613058	8979057	8878263	8881628	similar to Cation-transporting ATPase
S.bicolor	Sobic.002G083100		Zn,Cd	AtHMA2,AtHMA3,AtHMA4,OsHMA3	Inferred	Sbicolor_v3.1.1_Cd_2_8713058	Cd	5	0.056	NA	8613058	8979057	8884421	8888126	similar to Cation-transporting ATPase
Z.mays	Zm00001d005189		Zn,Cd	AtHMA2,AtHMA3,AtHMA4,OsHMA3	Inferred	Zmays_RefGen_V4_Cd_2_162963402	Cd	5	0.08575	NA	162863402	163338949	163016710	163020248	(1 of 4) 3.6.3.5 - Zinc-exporting ATPase / Zn(2+)-exporting ATPase
Z.mays	Zm00001d005190		Zn,Cd	AtHMA2,AtHMA3,AtHMA4,OsHMA3	Inferred	Zmays_RefGen_V4_Cd_2_162963402	Cd	5	0.08575	NA	162863402	163338949	163038225	163041426	(1 of 4) 3.6.3.5 - Zinc-exporting ATPase / Zn(2+)-exporting ATPase
A.thaliana	AT4G30110	AtHMA2	Zn,Cd	AtHMA2,AtHMA3,AtHMA4,OsHMA3	Primary/Inferred	Athaliana_TAIR10_Cd_4_14733389	Cd	5	0.1042	NA	14658389	14808393	14720241	14724584	heavy metal atpase 2
A.thaliana	AT4G30120	AtHMA3	Cd,Zn	AtHMA2,AtHMA3,AtHMA4,OsHMA3	Primary/Inferred	Athaliana_TAIR10_Cd_4_14733389	Cd	5	0.1042	NA	14658389	14808393	14730401	14733510	heavy metal atpase 3
A.thaliana	AT2G19110	AtHMA4	Zn,Cd	AtHMA2,AtHMA3,AtHMA4,OsHMA3	Primary/Inferred	Athaliana_TAIR10_Cd_2_8252719	Cd	5	0.1042	NA	8177719	8327719	8278881	8286445	heavy metal atpase 4
O.sativa	LOC_Os07g12900	OsHMA3	Cd,Zn	AtHMA2,AtHMA3,AtHMA4,OsHMA3	Primary/Inferred	Osativa_v7.0_Cd_7_6750728	Cd	5	0.209333333333333	NA	6507728	9779620	7405745	7409553	cadmium/zinc-transporting ATPase, putative, expressed
A.thaliana	AT4G19680		Fe,Mn,Co,Cd,Zn	AtIRT1,MtZIP6	Inferred	Athaliana_TAIR10_Fe_4_10635861	Fe	4	0.364387096774194	NA	10560861	10710861	10703362	10704816	iron regulated transporter 2
G.max	Glyma.07G223200		Fe,Mn,Co,Cd,Zn	AtIRT1,MtZIP6	Inferred	Gmax_Wm82.a2.v1_Fe_7_39776460	Fe	4	0.35634328358209	NA	39576460	39976460	39974055	39982046	PTHR11040:SF48 - ZINC TRANSPORTER 10-RELATED (1 of 2)
G.max	Glyma.20G022500		Fe,Mn,Co,Cd,Zn	AtIRT1,MtZIP6	Inferred	Gmax_Wm82.a2.v1_Fe_20_2032128	Fe	4	0.35634328358209	NA	1832128	3116822	2342943	2353164	PTHR11040:SF48 - ZINC TRANSPORTER 10-RELATED (1 of 2)
A.thaliana	AT4G19680		Fe,Mn,Co,Cd,Zn	AtIRT1,MtZIP6	Inferred	Athaliana_TAIR10_Zn_4_10712634	Zn	3	0.627192307692308	NA	10637634	10899071	10703362	10704816	iron regulated transporter 2
A.thaliana	AT4G19690	AtIRT1	Fe,Mn,Co,Cd,Zn	AtIRT1,MtZIP6	Primary/Inferred	Athaliana_TAIR10_Fe_4_10635861	Fe	4	0.364387096774194	NA	10560861	10710861	10707426	10709015	iron-regulated transporter 1
A.thaliana	AT4G19690	AtIRT1	Fe,Mn,Co,Cd,Zn	AtIRT1,MtZIP6	Primary/Inferred	Athaliana_TAIR10_Zn_4_10712634	Zn	3	0.627192307692308	NA	10637634	10899071	10707426	10709015	iron-regulated transporter 1
G.max	Glyma.06G074100		Mo	AtMOT1,MtMOT1.2,MtMOT1.3,OsMOT1;1	Inferred	Gmax_Wm82.a2.v1_Mo_6_5597303	Mo	3	0.479590831918506	NA	5397303	5797303	5710970	5712358	PTHR31970:SF3 - MOLYBDATE TRANSPORTER 1 (1 of 6)
G.max	Glyma.17G203000		Mo	AtMOT1,MtMOT1.2,MtMOT1.3,OsMOT1;1	Inferred	Gmax_Wm82.a2.v1_Mo_17_32037371	Mo	3	0.479590831918506	NA	31837371	32856784	32368590	32369888	PTHR31970:SF3 - MOLYBDATE TRANSPORTER 1 (1 of 6)
G.max	Glyma.17G203200		Mo	AtMOT1,MtMOT1.2,MtMOT1.3,OsMOT1;1	Inferred	Gmax_Wm82.a2.v1_Mo_17_32037371	Mo	3	0.479590831918506	NA	31837371	32856784	32416175	32417473	PTHR31970:SF3 - MOLYBDATE TRANSPORTER 1 (1 of 6)
G.max	Glyma.17G203500		Mo	AtMOT1,MtMOT1.2,MtMOT1.3,OsMOT1;1	Inferred	Gmax_Wm82.a2.v1_Mo_17_32037371	Mo	3	0.479590831918506	NA	31837371	32856784	32521667	32523085	PTHR31970:SF3 - MOLYBDATE TRANSPORTER 1 (1 of 6)
Z.mays	Zm00001d033053		Mo	AtMOT1,MtMOT1.2,MtMOT1.3,OsMOT1;1	Inferred	Zmays_RefGen_V4_Mo_1_248673708.666667	Mo	3	0.81816049382716	NA	248573694	248852470	248744039	248745469	(1 of 1) PTHR31970:SF3 - MOLYBDATE TRANSPORTER 1
A.thaliana	AT2G25680	AtMOT1	Mo	AtMOT1,MtMOT1.2,MtMOT1.3,OsMOT1;1	Primary/Inferred	Athaliana_TAIR10_Mo_2_10703714	Mo	3	0.658809160305344	NA	10628714	11298410	10933061	10934551	molybdate transporter 1
G.max	Glyma.08G208700		Mo	AtMOT2	Inferred	Gmax_Wm82.a2.v1_Mo_8_16765577	Mo	5	0.6922	NA	16565577	16974275	16907940	16910176	PTHR31970:SF0 - MOLYBDATE TRANSPORTER 2 (1 of 1)
O.sativa	LOC_Os01g45830		Mo	AtMOT2	Inferred	Osativa_v7.0_Mo_1_26251368	Mo	5	0.885	NA	26008368	26494368	26033145	26034930	sulfate transporter, putative, expressed
S.bicolor	Sobic.003G237000		Mo	AtMOT2	Inferred	Sbicolor_v3.1.1_Mo_3_57501122	Mo	5	0.77	NA	57401122	57714567	57612637	57615634	similar to Sulfate transporter protein-like
Z.mays	Zm00001d044068		Mo	AtMOT2	Inferred	Zmays_RefGen_V4_Mo_3_218194487	Mo	5	0.689	NA	218094487	218451997	218269726	218271105	(1 of 1) PTHR31970:SF0 - MOLYBDATE TRANSPORTER 2
A.thaliana	AT1G80310	AtMOT2	Mo	AtMOT2	Primary	Athaliana_TAIR10_Mo_1_30019430	Mo	5	0.665333333333333	NA	29944430	30432848	30194618	30196554	sulfate transmembrane transporters
G.max	Glyma.18G286100		Mn	AtMTP11	Inferred	Gmax_Wm82.a2.v1_Mn_18_56319658	Mn	4	0.344758064516129	NA	56119658	57430150	56628728	56632642
S.bicolor	Sobic.003G349200		Mn	AtMTP11	Inferred	Sbicolor_v3.1.1_Mn_3_66927560	Mn	4	0.336857142857143	NA	66827560	67027560	66914666	66920611	similar to Putative uncharacterized protein
Z.mays	Zm00001d042939		Mn	AtMTP11	Inferred	Zmays_RefGen_V4_Mn_3_184589169	Mn	4	0.456076923076923	NA	184489113	184971957	184589461	184598254	(1 of 3) 2.7.7.49//2.7.7.7//3.1.26.4 - RNA-directed DNA polymerase / Revertase // DNA-directed DNA polymerase / DNA-dependent DNA polymerase // Ribonuclease H / RNase H
A.thaliana	AT2G39450	AtMTP11	Mn	AtMTP11	Primary	Athaliana_TAIR10_Mn_2_16471963	Mn	4	0.340068965517241	NA	16396963	16546963	16471632	16473818	Cation efflux family protein
G.max	Glyma.17G065800		Li,B,Na,Mg,K,Ca,Mn,Fe,Co,Ni,Cu,Zn,Rb,Sr,Mo,Cd	AtMYB36	Inferred	Gmax_Wm82.a2.v1_Cd_17_4962641	Cd	4	0.277270758122744	NA	4762641	5694950	5082198	5084006	PTHR10641:SF472 - MYB DOMAIN PROTEIN 87 (1 of 2)
G.max	Glyma.13G094400		Li,B,Na,Mg,K,Ca,Mn,Fe,Co,Ni,Cu,Zn,Rb,Sr,Mo,Cd	AtMYB36	Inferred	Gmax_Wm82.a2.v1_Mg_13_21014295	Mg	3	0.407410169491525	NA	20814295	21214295	20953293	20955191	PTHR10641:SF472 - MYB DOMAIN PROTEIN 87 (1 of 2)
G.max	Glyma.13G094400		Li,B,Na,Mg,K,Ca,Mn,Fe,Co,Ni,Cu,Zn,Rb,Sr,Mo,Cd	AtMYB36	Inferred	Gmax_Wm82.a2.v1_Mo_13_20701079	Mo	3	0.479590831918506	NA	20501079	21096502	20953293	20955191	PTHR10641:SF472 - MYB DOMAIN PROTEIN 87 (1 of 2)
G.max	Glyma.17G065800		Li,B,Na,Mg,K,Ca,Mn,Fe,Co,Ni,Cu,Zn,Rb,Sr,Mo,Cd	AtMYB36	Inferred	Gmax_Wm82.a2.v1_Mo_17_4604270	Mo	3	0.479590831918506	NA	4404270	5162641	5082198	5084006	PTHR10641:SF472 - MYB DOMAIN PROTEIN 87 (1 of 2)
A.thaliana	AT5G57620	AtMYB36	Li,B,Na,Mg,K,Ca,Mn,Fe,Co,Ni,Cu,Zn,Rb,Sr,Mo,Cd	AtMYB36	Primary	Athaliana_TAIR10_Mg_5_23350919	Mg	3	0.543704347826087	NA	23275919	23425919	23334817	23336566	myb domain protein 36
A.thaliana	AT5G57620	AtMYB36	Li,B,Na,Mg,K,Ca,Mn,Fe,Co,Ni,Cu,Zn,Rb,Sr,Mo,Cd	AtMYB36	Primary	Athaliana_TAIR10_Mo_5_23260054	Mo	3	0.658809160305344	NA	23185054	23335054	23334817	23336566	myb domain protein 36
A.thaliana	AT1G09240		Fe,Cd,Co,Mo	AtNAS4	Inferred	Athaliana_TAIR10_Cd_1_3061037	Cd	3	0.728665501165501	NA	2986037	3275208	2984881	2986130	nicotianamine synthase 3
G.max	Glyma.04G044000		Fe,Mn,Zn	AtNRAMP3	Inferred	Gmax_Wm82.a2.v1_Mn_4_3418112	Mn	4	0.344758064516129	NA	3218112	3634248	3519742	3523911	K12347 - natural resistance-associated macrophage protein (SLC11A, NRAMP) (1 of 8)
S.bicolor	Sobic.001G170000		Fe,Mn,Zn	AtNRAMP3	Inferred	Sbicolor_v3.1.1_Mn_1_14285008	Mn	4	0.336857142857143	NA	14185008	14385008	14188594	14192267	PTHR11706:SF46 - METAL TRANSPORTER NRAMP2-RELATED (1 of 2)
Z.mays	Zm00001d030846		Fe,Mn,Zn	AtNRAMP3	Inferred	Zmays_RefGen_V4_Mn_1_162961127.368421	Mn	4	0.456076923076923	NA	162858222	163337833	162956258	162960613	(1 of 2) PTHR11706//PTHR11706:SF46 - MANGANESE TRANSPORTER // METAL TRANSPORTER NRAMP2-RELATED
A.thaliana	AT5G67330	AtNRAMP3	Fe,Mn,Zn	AtNRAMP3	Primary/Inferred	Athaliana_TAIR10_Mn_5_26842681	Mn	4	0.340068965517241	NA	26767681	26939663	26861727	26863897	natural resistance associated macrophage protein 4
A.thaliana	AT3G16340		Cd	AtPEN3	Inferred	Athaliana_TAIR10_Cd_3_5540297	Cd	3	0.728665501165501	NA	5465297	5615297	5539788	5546449	pleiotropic drug resistance 1
G.max	Glyma.07G015800		Cd	AtPEN3	Inferred	Gmax_Wm82.a2.v1_Cd_7_1091017	Cd	3	0.514007427055703	NA	891017	1291017	1258348	1267593	PTHR19241:SF246 - ABC TRANSPORTER G FAMILY MEMBER 29 (1 of 4)
O.sativa	LOC_Os01g52560		Cd	AtPEN3	Inferred	Osativa_v7.0_Cd_1_30028532	Cd	3	0.692856585365854	NA	29785532	30271533	30216047	30222975	Plant PDR ABC transporter associated domain containing protein, expressed
O.sativa	LOC_Os06g36090		Cd	AtPEN3	Inferred	Osativa_v7.0_Cd_6_20799368	Cd	3	0.692856585365854	NA	20556368	21281069	21113219	21120648	ABC-2 type transporter, putative, expressed
G.max	Glyma.10G186400		P,As,Se	AtPHT1;1,AtPHT1;4,AtPHT1;5,OsPT2	Inferred	Gmax_Wm82.a2.v1_P_10_41985166	P	3	0.342384090909091	NA	41785166	42200403	41935063	41939261	PTHR24064:SF274 - INORGANIC PHOSPHATE TRANSPORTER 1-4 (1 of 2)
G.max	Glyma.10G186500		P,As,Se	AtPHT1;1,AtPHT1;4,AtPHT1;5,OsPT2	Inferred	Gmax_Wm82.a2.v1_P_10_41985166	P	3	0.342384090909091	NA	41785166	42200403	41946209	41950274	PTHR24064:SF297 - INORGANIC PHOSPHATE TRANSPORTER 1-1-RELATED (1 of 4)
O.sativa	LOC_Os08g45000		P,As,Se	AtPHT1;1,AtPHT1;4,AtPHT1;5,OsPT2	Inferred	Osativa_v7.0_P_8_28074347	P	3	0.7219	NA	27831347	28343918	28244202	28246028	inorganic phosphate transporter, putative, expressed
A.thaliana	AT2G38940	AtPHT1;4	P,As,Se	AtPHT1;1,AtPHT1;4,AtPHT1;5,OsPT2	Primary/Inferred	Athaliana_TAIR10_P_2_16261445	P	3	0.436552486187845	NA	16186445	16336498	16257228	16260225	phosphate transporter 1;4
G.max	Glyma.06G313600		Cs,Zn,Fe	AtZIF1,AtZIFL2,OsZIFL12,ZmYS3	Inferred	Gmax_Wm82.a2.v1_Fe_6_50219418	Fe	3	0.350286264441592	NA	50019418	50425266	50219160	50226659
G.max	Glyma.06G313700		Cs,Zn,Fe	AtZIF1,AtZIFL2,OsZIFL12,ZmYS3	Inferred	Gmax_Wm82.a2.v1_Fe_6_50219418	Fe	3	0.350286264441592	NA	50019418	50425266	50228532	50236997	KOG2615 - Permease of the major facilitator superfamily (1 of 9)
S.bicolor	Sobic.008G015700		Cs,Zn,Fe	AtZIF1,AtZIFL2,OsZIFL12,ZmYS3	Inferred	Sbicolor_v3.1.1_Fe_8_1199536	Fe	3	0.392676012461059	NA	1099536	1299536	1293471	1298989	KOG2615 - Permease of the major facilitator superfamily (1 of 16)
A.thaliana	AT3G43790	AtZIFL2	Cs,Zn,Fe	AtZIF1,AtZIFL2,OsZIFL12,ZmYS3	Primary/Inferred	Athaliana_TAIR10_Fe_3_15639041	Fe	3	0.511464285714286	NA	15564041	15714041	15655384	15660086	zinc induced facilitator-like 2
