## supplemental for "A comparative approach for selecting orthologous candidate genes in genome-wide association studies across multiple species": S6_Table.xlsx

### Sheet: Sheet1
				KIG/GWAS overlaps		random/GWAS overlaps		FDR
Species	GWAS loci	Inferred genes	random genes	genes	loci	genes	loci	genes	loci
Athaliana_TAIR10	1404	163	91-189	45	40	22.465	21.482	0.499222	0.53705
Gmax_Wm82.a2.v1	7308	378	314-634	264	223	284.658	238.365	1.07825	1.0689
Osativa_v7.0	432	181	99-231	22	18	11.195	9.729	0.508864	0.5405
Sbicolor_v3.1.1	1768	201	170-353	23	21	27.323	22.929	1.18796	1.09186
Zmays_RefGen_V4	905	222	169-379	13	12	4.225	4.022	0.325	0.335167
