## supplemental for "A comparative approach for selecting orthologous candidate genes in genome-wide association studies across multiple species": S9_Table.csv

Gene > DB identifier	Gene > Secondary Identifier	Gene > Symbol	Gene > Name	Gene > Length	Gene > Chromosome . Primary Identifier	Gene > Chromosome Location . Start	Gene > Chromosome Location . End	Gene > Organism . Short Name	Gene > TAIR Computational Description	Gene > TAIR Curator Summary	Gene > TAIR Short Description	Gene > TAIR Aliases
AT1G09310	locus:2203043	AT1G09310		989	Chr1	3008910	3009898	A. thaliana	plant/protein (Protein of unknown function, DUF538);(source:Araport11)	ABA responsive trichome formation regulator.	Protein of unknown function, DUF538	SVB2, SVBL
AT1G11700	locus:2027392	AT1G11700		1174	Chr1	3945584	3946757	A. thaliana	senescence regulator (Protein of unknown function, DUF584);(source:Araport11)	NULL	Protein of unknown function, DUF584
AT1G61930	locus:2036803	AT1G61930		964	Chr1	22893101	22894064	A. thaliana	senescence regulator (Protein of unknown function, DUF584);(source:Araport11)	NULL	Protein of unknown function, DUF584	S40-6
AT2G21990	locus:2052541	AT2G21990		1347	Chr2	9359318	9360664	A. thaliana	MIZU-KUSSEI-like protein (Protein of unknown function, DUF617);(source:Araport11)	NULL	Protein of unknown function, DUF617
AT2G30690	locus:2054467	AT2G30690		3151	Chr2	13075966	13079116	A. thaliana	lateral signaling target-like protein (Protein of unknown function, DUF593);(source:Araport11)	NULL	Protein of unknown function, DUF593	MyoB4
AT3G08890	locus:2097668	AT3G08890		2214	Chr3	2706534	2708747	A. thaliana	hypothetical protein (Protein of unknown function, DUF538);(source:Araport11)	NULL	Protein of unknown function, DUF538
AT3G11880	locus:2081566	AT3G11880		2503	Chr3	3751558	3754060	A. thaliana	transmembrane protein, putative (Protein of unknown function DUF2359, transmembrane);(source:Araport11)	NULL	Protein of unknown function DUF2359, transmembrane
AT3G17900	locus:2088495	AT3G17900		4881	Chr3	6128506	6133386	A. thaliana	unknown protein;(source:TAIR10)	Plant specific component of TRAPPII vesicle transport complex.	NULL	TRIPP
AT3G25640	locus:2102360	AT3G25640		1228	Chr3	9333662	9334889	A. thaliana	MIZU-KUSSEI-like protein (Protein of unknown function, DUF617);(source:Araport11)	NULL	Protein of unknown function, DUF617
AT4G21930	locus:2141687	AT4G21930		827	Chr4	11639757	11640583	A. thaliana	senescence regulator (Protein of unknown function, DUF584);(source:Araport11)	NULL	Protein of unknown function, DUF584
AT5G01610	locus:2149770	AT5G01610		1388	Chr5	230829	232216	A. thaliana	hypothetical protein (Protein of unknown function, DUF538);(source:Araport11)	NULL	Protein of unknown function, DUF538
AT5G19590	locus:2183134	AT5G19590		1735	Chr5	6610428	6612162	A. thaliana	DUF538 family protein (Protein of unknown function, DUF538);(source:Araport11)	NULL	Protein of unknown function, DUF538
AT5G37070	locus:2166178	AT5G37070		1451	Chr5	14650913	14652363	A. thaliana	hypothetical protein (Protein of unknown function, DUF538);(source:Araport11)	NULL	Protein of unknown function, DUF538
AT5G45630	locus:2172008	AT5G45630		847	Chr5	18505536	18506382	A. thaliana	senescence regulator (Protein of unknown function, DUF584);(source:Araport11)	NULL	Protein of unknown function, DUF584
AT5G46230	locus:2170463	AT5G46230		806	Chr5	18742272	18743077	A. thaliana	hypothetical protein (Protein of unknown function, DUF538);(source:Araport11)	ABA responsive SVB family gene.	Protein of unknown function, DUF538	SVB3
AT5G60680	locus:2175846	AT5G60680		1295	Chr5	24386010	24387304	A. thaliana	transcription initiation factor TFIID subunit (Protein of unknown function, DUF584);(source:Araport11)	NULL	Protein of unknown function, DUF584
AT1G09710	locus:2024266	AT1G09710		3520	Chr1	3140862	3144381	A. thaliana	Homeodomain-like superfamily protein;(source:Araport11)	Paralog of DRMY1 with unknown function.	Homeodomain-like superfamily protein	DP1
AT1G17400	locus:2018821	AT1G17400		2011	Chr1	5960471	5962481	A. thaliana	hypothetical protein;(source:Araport11)	Protein of unknown function. Similar to LAZY1, a gene required or gravitropic response in shoots and roots. Involved in determining lateral root branch angle.	NULL	AtLAZY2, AtNGR1, DRO3, LAZY2
AT1G29050	locus:2029959	TBL38	TRICHOME BIREFRINGENCE-LIKE 38	2983	Chr1	10136246	10139228	A. thaliana	TRICHOME BIREFRINGENCE-LIKE 38;(source:Araport11)	Encodes a member of the TBL (TRICHOME BIREFRINGENCE-LIKE) gene family containing a plant-specific DUF231 (domain of unknown function) domain. TBL gene family has 46 members, two of which (TBR/AT5G06700 and TBL3/AT5G01360) have been shown to be involved in the synthesis and deposition of secondary wall cellulose, presumably by influencing the esterification state of pectic polymers. A nomenclature…	TRICHOME BIREFRINGENCE-LIKE 38	TBL38
AT1G66680	locus:2033329	AR401		2993	Chr1	24866095	24869087	A. thaliana	S-adenosyl-L-methionine-dependent methyltransferases superfamily protein;(source:Araport11)	unknown function	S-adenosyl-L-methionine-dependent methyltransferases superfamily protein	AR401
AT2G30260	locus:2065742	U2B''	U2 small nuclear ribonucleoprotein B	2321	Chr2	12905345	12907665	A. thaliana	U2 small nuclear ribonucleoprotein B;(source:Araport11)	encodes U2B\	which is a component of the U2 snRNP complex. Its precise role in pre-mRNA splicing is still unknown. It has been suggested that U2B0 may not be required for the splicing reaction itself but may have a role in U2 snRNP biogenesis. Deletion analysis of the U2B0 gene fusion has identified the N-terminal RNP-80 motif as sufficient for localization to the coiled body and the nucleus."	U2 small nuclear ribonucleoprotein B	U2B''
AT2G30395	locus:504955904	OFP17	ovate family protein 17	1115	Chr2	12954174	12955288	A. thaliana	ovate family protein 17;(source:Araport11)	Member of the plant specific ovate protein family of unknown function.	ovate family protein 17	ATOFP17, OFP17
AT2G34780	locus:2044677	MEE22	MATERNAL EFFECT EMBRYO ARREST 22	5465	Chr2	14668440	14673904	A. thaliana	maternal effect embryo arrest 22;(source:Araport11)	Encodes a novel protein of unknown function that is essential for embryonic development. Severe loss of function alleles are embryo lethal. Analysis of a partial loss of function allele indicates a role for EMB1611 in regulation of endoreduplication and maintenance of meristem cell fate. It appears to be required for maintaining the CLV-WUS regulatory pathway.	maternal effect embryo arrest 22	EMB1611, MEE22, UMB
AT2G41340	locus:2040257	RPB5D	RNA polymerase II fifth largest subunit, D	2350	Chr2	17228733	17231082	A. thaliana	RNA polymerase II fifth largest subunit, D;(source:Araport11)	NRPE5-like protein of unknown function; homologous to budding yeast RPB5	RNA polymerase II fifth largest subunit, D	RPB5D
AT3G12060	locus:2088659	TBL1	TRICHOME BIREFRINGENCE-LIKE 1	2424	Chr3	3843088	3845511	A. thaliana	trichome birefringence-like protein (DUF828);(source:Araport11)	Encodes a member of the TBL (TRICHOME BIREFRINGENCE-LIKE) gene family containing a plant-specific DUF231 (domain of unknown function) domain. TBL gene family has 46 members, two of which (TBR/AT5G06700 and TBL3/AT5G01360) have been shown to be involved in the synthesis and deposition of secondary wall cellulose, presumably by influencing the esterification state of pectic polymers. A nomenclature…	Plant protein of unknown function (DUF828)	TBL1
AT3G28970	locus:2087022	AAR3	antiauxin-resistant 3	2232	Chr3	10987785	10990016	A. thaliana	defective in cullin neddylation protein (DUF298);(source:Araport11)	Identified in a screen for mutants resistant to an anti-auxin. Encodes a protein with unknown function that shares homology with DCN protein family.	Domain of unknown function (DUF298)	AAR3
AT3G50220	locus:2074815	IRX15	IRREGULAR XYLEM 15	1393	Chr3	18617424	18618816	A. thaliana	IRREGULAR XYLEM protein (DUF579);(source:Araport11)	Encode a DUF579 (domain of unknown function 579) containing protein essential for normal xylan synthesis and deposition in the secondary cell wall.	Protein of unknown function (DUF579)	IRX15
AT3G59640	locus:2097523	AT3G59640		1857	Chr3	22028649	22030505	A. thaliana	glycine-rich protein;(source:Araport11)	Plasma membrane localized. glycine rich protein of unknown function. Involved in non host resistance.	glycine-rich protein	PSS1
AT4G11090	locus:2136113	TBL23	TRICHOME BIREFRINGENCE-LIKE 23	1951	Chr4	6764379	6766329	A. thaliana	TRICHOME BIREFRINGENCE-LIKE 23;(source:Araport11)	Encodes a member of the TBL (TRICHOME BIREFRINGENCE-LIKE) gene family containing a plant-specific DUF231 (domain of unknown function) domain. TBL gene family has 46 members, two of which (TBR/AT5G06700 and TBL3/AT5G01360) have been shown to be involved in the synthesis and deposition of secondary wall cellulose, presumably by influencing the esterification state of pectic polymers. Functions as a…	TRICHOME BIREFRINGENCE-LIKE 23	MOAT1, TBL23
AT4G12420	locus:2135535	SKU5		3949	Chr4	7349187	7353135	A. thaliana	Cupredoxin superfamily protein;(source:Araport11)	Encodes a protein of unknown function involved in directed root tip growth. It is a member of 19-member gene family and is distantly related structurally to the multiple-copper oxidases ascorbate oxidase and laccase, though it lacks the copper-binding domains. The protein is glycosylated and GPI-anchored. It is localized to the plasma membrane and the cell wall. The gene is expressed most strongl…	Cupredoxin superfamily protein	SKU5
AT5G01360	locus:2179172	TBL3	TRICHOME BIREFRINGENCE-LIKE 3	2080	Chr5	147416	149495	A. thaliana	trichome birefringence-like protein (DUF828);(source:Araport11)	Encodes a member of the TBL (TRICHOME BIREFRINGENCE-LIKE) gene family containing a plant-specific DUF231 (domain of unknown function) domain. TBL gene family has 46 members, two of which (TBR/AT5G06700 and TBL3/AT5G01360) have been shown to be involved in the synthesis and deposition of secondary wall cellulose, presumably by influencing the esterification state of pectic polymers. A nomenclature…	Plant protein of unknown function (DUF828)	TBL3
AT5G19160	locus:2182157	TBL11	TRICHOME BIREFRINGENCE-LIKE 11	2519	Chr5	6430486	6433004	A. thaliana	TRICHOME BIREFRINGENCE-LIKE 11;(source:Araport11)	Encodes a member of the TBL (TRICHOME BIREFRINGENCE-LIKE) gene family containing a plant-specific DUF231 (domain of unknown function) domain. TBL gene family has 46 members, two of which (TBR/AT5G06700 and TBL3/AT5G01360) have been shown to be involved in the synthesis and deposition of secondary wall cellulose, presumably by influencing the esterification state of pectic polymers. A nomenclature…	TRICHOME BIREFRINGENCE-LIKE 11	TBL11
AT5G39570	locus:2164855	AT5G39570		2587	Chr5	15843881	15846467	A. thaliana	transmembrane protein;(source:Araport11)	Protein of unknown function. Binds phosphatidic acid and acts downstream of PLDalpha.	NULL	PLDrp1
AT5G55540	locus:2173952	TRN1	TORNADO 1	4519	Chr5	22496196	22500714	A. thaliana	tornado 1;(source:Araport11)	Encodes a large plant-specific protein of unknown function, with conserved domains also found in a variety of signaling proteins, In trn mutants, the leaf venation network had a severely reduced complexity: incomplete loops, no tertiary or quaternary veins, and vascular islands. The leaf laminas were asymmetric and narrow because of a severely reduced cell number. TRN1 is required for the mainten…	tornado 1	LOP1, TRN1
AT5G64470	locus:2179386	TBL12	TRICHOME BIREFRINGENCE-LIKE 12	1989	Chr5	25775975	25777963	A. thaliana	trichome birefringence-like protein (DUF828);(source:Araport11)	Encodes a member of the TBL (TRICHOME BIREFRINGENCE-LIKE) gene family containing a plant-specific DUF231 (domain of unknown function) domain. TBL gene family has 46 members, two of which (TBR/AT5G06700 and TBL3/AT5G01360) have been shown to be involved in the synthesis and deposition of secondary wall cellulose, presumably by influencing the esterification state of pectic polymers. A nomenclature…	Plant protein of unknown function (DUF828)	TBL12
AT1G04470	locus:2018339	AT1G04470		3918	Chr1	1210924	1214841	A. thaliana	hypothetical protein (DUF810);(source:Araport11)	NULL	Protein of unknown function (DUF810)
AT1G06050	locus:2198866	AT1G06050		2085	Chr1	1830471	1832555	A. thaliana	ENHANCED DISEASE RESISTANCE-like protein (DUF1336);(source:Araport11)	NULL	Protein of unknown function (DUF1336)
AT1G07090	locus:2007382	LSH6	LIGHT SENSITIVE HYPOCOTYLS 6	1087	Chr1	2173952	2175038	A. thaliana	LIGHT-DEPENDENT SHORT HYPOCOTYLS-like protein (DUF640);(source:Araport11)	NULL	Protein of unknown function (DUF640)	LSH6
AT1G07850	locus:2026514	AT1G07850		2521	Chr1	2426705	2429225	A. thaliana	transferring glycosyl group transferase (DUF604);(source:Araport11)	NULL	Protein of unknown function (DUF604)
AT1G09575	locus:505006112	AT1G09575		2529	Chr1	3101149	3103677	A. thaliana	calcium uniporter-like protein (DUF607);(source:Araport11)	Mitochondrial calcium channel.	Protein of unknown function (DUF607)	MCU1
AT1G10020	locus:2201881	AT1G10020		2572	Chr1	3269539	3272110	A. thaliana	formin-like protein (DUF1005);(source:Araport11)	NULL	Protein of unknown function (DUF1005)
AT1G10490	locus:2194579	AT1G10490		7430	Chr1	3453191	3460620	A. thaliana	GNAT acetyltransferase (DUF699);(source:Araport11)	NULL	Domain of unknown function (DUF1726) ;Putative ATPase (DUF699)
AT1G11200	locus:2202104	AT1G11200		2446	Chr1	3753213	3755658	A. thaliana	organic solute transporter ostalpha protein (DUF300);(source:Araport11)	NULL	Protein of unknown function (DUF300)
AT1G11500	locus:2200071	AT1G11500		1024	Chr1	3870679	3871702	A. thaliana	transmembrane protein, putative (DUF1218);(source:Araport11)	DUF1218 family member.	Protein of unknown function (DUF1218)	DEAL3
AT1G15030	locus:2196214	AT1G15030		2570	Chr1	5177480	5180049	A. thaliana	hypothetical protein (DUF789);(source:Araport11)	Encodes a Cysteine-rich peptide (CRP) family protein	Protein of unknown function (DUF789)
AT1G16910	locus:2015591	LSH8	LIGHT SENSITIVE HYPOCOTYLS 8	957	Chr1	5785003	5785959	A. thaliana	LIGHT-DEPENDENT SHORT HYPOCOTYLS-like protein (DUF640);(source:Araport11)	NULL	Protein of unknown function (DUF640)	LSH8
AT1G17830	locus:2030883	AT1G17830		2750	Chr1	6135751	6138500	A. thaliana	hypothetical protein (DUF789);(source:Araport11)	NULL	Protein of unknown function (DUF789)
AT1G27510	locus:2196889	EX2	EXECUTER 2	3752	Chr1	9554710	9558461	A. thaliana	UvrB/UvrC domain protein (DUF3506);(source:Araport11)	Encodes one of the two plastid proteins EXECUTER (EX1, AT4G33630) and EX2 (AT1G27510). Mediates singlet oxygen induced programmed cell death.	Protein of unknown function (DUF3506)	EX2
AT1G28240	locus:2032137	AT1G28240		4022	Chr1	9868257	9872278	A. thaliana	strawberry notch protein (DUF616);(source:Araport11)	NULL	Protein of unknown function (DUF616)	MUCI70
AT1G33840	locus:2012648	AT1G33840		1647	Chr1	12283725	12285371	A. thaliana	LURP-one-like protein (DUF567);(source:Araport11)	NULL	Protein of unknown function (DUF567)
AT1G34470	locus:2009343	AT1G34470		2873	Chr1	12604161	12607033	A. thaliana	magnesium transporter, putative (DUF803);(source:Araport11)	NULL	Protein of unknown function (DUF803)	ENOR3L5
AT1G47900	locus:2204990	AT1G47900		4648	Chr1	17647144	17651791	A. thaliana	filament-like protein (DUF869);(source:Araport11)	NULL	Plant protein of unknown function (DUF869)
AT1G48770	locus:2008119	AT1G48770		1319	Chr1	18040129	18041447	A. thaliana	hypothetical protein (DUF1639);(source:Araport11)	NULL	Protein of unknown function (DUF1639)
AT1G52780	locus:2011566	AT1G52780		3573	Chr1	19658614	19662186	A. thaliana	PII, uridylyltransferase (DUF2921);(source:Araport11)	NULL	Protein of unknown function (DUF2921)
AT1G52910	locus:2011556	AT1G52910		1313	Chr1	19708011	19709323	A. thaliana	fiber (DUF1218);(source:Araport11)	NULL	Protein of unknown function (DUF1218)
AT1G55340	locus:2035691	AT1G55340		1951	Chr1	20651814	20653764	A. thaliana	hypothetical protein (DUF1639);(source:Araport11)	NULL	Protein of unknown function (DUF1639)
AT1G57610	locus:2206510	AT1G57610		1910	Chr1	21337125	21339034	A. thaliana	calcium uniporter (DUF607);(source:Araport11)	NULL	Protein of unknown function (DUF607)	MCU2
AT1G59710	locus:2025876	AT1G59710		1818	Chr1	21938367	21940184	A. thaliana	actin cross-linking protein (DUF569);(source:Araport11)	NULL	Protein of unknown function (DUF569)
AT1G62420	locus:2027134	AT1G62420		1980	Chr1	23102777	23104756	A. thaliana	DUF506 family protein (DUF506);(source:Araport11)	NULL	Protein of unknown function (DUF506)
AT1G62840	locus:2026202	AT1G62840		1163	Chr1	23271416	23272578	A. thaliana	ankyrin repeat/KH domain protein (DUF1442);(source:Araport11)	NULL	Protein of unknown function (DUF1442)
AT1G64810	locus:2010906	APO1	ACCUMULATION OF PHOTOSYSTEM ONE 1	2024	Chr1	24086558	24088581	A. thaliana	APO RNA-binding protein (DUF794);(source:Araport11)	Encodes a chloroplast localized RNA binding protein that is involved in group II intron splicing. Splicing defects can account for the loss of photosynthetic complexes in apo1 mutants.	Arabidopsis thaliana protein of unknown function (DUF794)	APO1
AT1G66840	locus:2033399	PMI2	plastid movement impaired 2	2736	Chr1	24933777	24936512	A. thaliana	PLASTID MOVEMENT IMPAIRED protein (DUF827);(source:Araport11)	Encodes a coiled-coil protein WEB2 (weak chloroplast movement under blue light 2, also named PMI2/plastid movement impaired 2). Involved in chloroplast avoidance movement under intermediate and high light intensities. WEB2, together with another coiled-coil protein WEB1 (AT2G26570), maintains the chloroplast photorelocation movement velocity.	Plant protein of unknown function (DUF827)	PMI2, WEB2
AT1G67570	locus:2008828	AT1G67570		2149	Chr1	25325138	25327286	A. thaliana	zinc finger CONSTANS-like protein (DUF3537);(source:Araport11)	NULL	Protein of unknown function (DUF3537)
AT1G70420	locus:2016124	AT1G70420		1277	Chr1	26539542	26540818	A. thaliana	DNA ligase-like protein, putative (DUF1645);(source:Araport11)	NULL	Protein of unknown function (DUF1645)
AT1G73210	locus:2197254	AT1G73210		3201	Chr1	27527752	27530952	A. thaliana	hypothetical protein (DUF789);(source:Araport11)	NULL	Protein of unknown function (DUF789)
AT1G75720	locus:2005669	AT1G75720		966	Chr1	28434524	28435489	A. thaliana	WEB family protein (DUF827);(source:Araport11)	NULL	Plant protein of unknown function (DUF827)
AT1G76240	locus:2199736	AT1G76240		1228	Chr1	28602705	28603932	A. thaliana	DUF241 domain protein (DUF241);(source:Araport11)	NULL	Arabidopsis protein of unknown function (DUF241)
AT1G76750	locus:2030136	EC1.1	EGG CELL 1.1	682	Chr1	28811040	28811721	A. thaliana	egg cell-secreted-like protein (DUF1278);(source:Araport11)	Encodes a small cysteine-rich protein that is secreted by the egg cell during gamete interactions. The regulated secretion of EC1 by the egg cell upon sperm-egg interaction is proposed to ensure the appropriate localization of the cell-fusion machinery in distinct sperm membrane domains to accomplish gamete fusion.	Protein of unknown function (DUF1278)	EC1.1
AT1G78020	locus:2029421	AT1G78020		1231	Chr1	29338530	29339760	A. thaliana	senescence-associated family protein, putative (DUF581);(source:Araport11)	FCS like zinc finger 6 is induced during energy starvation through SnRK1 signaling. Mutants accumulate more SnRK1alpha1 which results in the inhibition of seedling growth under favorable growth conditions. Increased SnRK1 activity in the mutant also results in the downregulation of TOR signaling (DOI:10.1111/tpj.13854).	Protein of unknown function (DUF581)	FLZ6
AT1G78815	locus:505006228	LSH7	LIGHT SENSITIVE HYPOCOTYLS 7	1049	Chr1	29631743	29632791	A. thaliana	LIGHT-DEPENDENT SHORT HYPOCOTYLS-like protein (DUF640);(source:Araport11)	NULL	Protein of unknown function (DUF640)	LSH7
AT2G04220	locus:2055988	AT2G04220		1423	Chr2	1445085	1446507	A. thaliana	DUF868 family protein (DUF868);(source:Araport11)	NULL	Plant protein of unknown function (DUF868)
AT2G14520	locus:2055155	AT2G14520		2965	Chr2	6181946	6184910	A. thaliana	CBS domain protein (DUF21);(source:Araport11)	NULL	CBS domain-containing protein with a domain of unknown function (DUF21)
AT2G14560	locus:2055250	LURP1	LATE UPREGULATED IN RESPONSE TO HYALOPERONOSPORA PARASITICA	2316	Chr2	6213617	6215932	A. thaliana	LURP-one-like protein (DUF567);(source:Araport11)	Encodes LURP1, a member of the LURP cluster (late upregulated in response to Hyaloperonospora parasitica) which exhibits a pronounced upregulation after recognition of the pathogenic oomycte H. parasitica. LURP1 is required for full basal defense to H. parasitica and resistance to this pathogen mediated by the R-proteins RPP4 and RPP5. The mRNA is cell-to-cell mobile.	Protein of unknown function (DUF567)	LURP1
AT2G15440	locus:2047158	AT2G15440		1308	Chr2	6743528	6744835	A. thaliana	polysaccharide biosynthesis protein (DUF579);(source:Araport11)	NULL	Protein of unknown function (DUF579)
AT2G15760	locus:2044631	AT2G15760		1395	Chr2	6865610	6867004	A. thaliana	calmodulin-binding protein (DUF1645);(source:Araport11)	NULL	Protein of unknown function (DUF1645)
AT2G18100	locus:2053154	AT2G18100		3974	Chr2	7867828	7871801	A. thaliana	transmembrane/coiled-coil protein (DUF726);(source:Araport11)	NULL	Protein of unknown function (DUF726)
AT2G20940	locus:2047022	AT2G20940		908	Chr2	9002001	9002908	A. thaliana	transmembrane protein, putative (DUF1279);(source:Araport11)	NULL	Protein of unknown function (DUF1279)
AT2G21720	locus:2049314	AT2G21720		3266	Chr2	9273696	9276961	A. thaliana	ArgH (DUF639);(source:Araport11)	NULL	Plant protein of unknown function (DUF639)
AT2G21740	locus:2052536	EC1.2	EGG CELL 1.2	402	Chr2	9281986	9282387	A. thaliana	Egg cell-secreted-like protein (DUF1278);(source:Araport11)	Encodes a small cysteine-rich protein that is secreted by the egg cell during gamete interactions. The regulated secretion of EC1 by the egg cell upon sperm-egg interaction is proposed to ensure the appropriate localization of the cell-fusion machinery in distinct sperm membrane domains to accomplish gamete fusion.	Protein of unknown function (DUF1278)	DD45, EC1.2
AT2G21750	locus:2052556	EC1.3	EGG CELL 1.3	408	Chr2	9283367	9283774	A. thaliana	Egg cell-secreted protein (DUF1278);(source:Araport11)	Encodes a small cysteine-rich protein that is secreted by the egg cell during gamete interactions. The regulated secretion of EC1 by the egg cell upon sperm-egg interaction is proposed to ensure the appropriate localization of the cell-fusion machinery in distinct sperm membrane domains to accomplish gamete fusion.	Protein of unknown function (DUF1278)	EC1.3
AT2G22660	locus:2065983	AT2G22660		3942	Chr2	9627342	9631283	A. thaliana	DNA-binding protein, putative (duplicated DUF1399);(source:Araport11)	Encodes a member of a family of DUF1399 domain containing proteins. GRDP1 is involved in germination and response to ABA. Loss of function mutants have reduced germination in the presence of osmotic stressors.	Protein of unknown function (duplicated DUF1399)	AtGRDP1
AT2G23790	locus:2049013	AT2G23790		2223	Chr2	10125367	10127589	A. thaliana	calcium uniporter (DUF607);(source:Araport11)	NULL	Protein of unknown function (DUF607)
AT2G24070	locus:2061416	QWRF4	QWRF domain containing 4	4195	Chr2	10231300	10235494	A. thaliana	QWRF motif protein (DUF566);(source:Araport11)	NULL	Family of unknown function (DUF566)	QWRF4
AT2G26110	locus:2057427	AT2G26110		1624	Chr2	11120523	11122146	A. thaliana	bromodomain protein (DUF761);(source:Araport11)	NULL	Protein of unknown function (DUF761)
AT2G27740	locus:2041985	AT2G27740		1345	Chr2	11822513	11823857	A. thaliana	RAB6-interacting golgin (DUF662);(source:Araport11)	NULL	Family of unknown function (DUF662)
AT2G28150	locus:2046213	AT2G28150		3003	Chr2	11999736	12002738	A. thaliana	UPSTREAM OF FLC protein (DUF966);(source:Araport11)	DUF966 domain containing protein, expressed during embryogenesis.	Domain of unknown function (DUF966)	SOK3
AT2G28690	locus:2065511	AT2G28690		1759	Chr2	12306885	12308643	A. thaliana	TOX high mobility group box protein, putative (DUF1635);(source:Araport11)	NULL	Protein of unknown function (DUF1635)
AT2G30270	locus:2065753	AT2G30270		1441	Chr2	12907821	12909261	A. thaliana	LURP-one-like protein (DUF567);(source:Araport11)	NULL	Protein of unknown function (DUF567)
AT2G31160	locus:2055897	LSH3	LIGHT SENSITIVE HYPOCOTYLS 3	1789	Chr2	13277710	13279498	A. thaliana	LIGHT-DEPENDENT SHORT HYPOCOTYLS-like protein (DUF640);(source:Araport11)	NULL	Protein of unknown function (DUF640)	LSH3, OBO1
AT2G38070	locus:2065583	AT2G38070		2227	Chr2	15928591	15930817	A. thaliana	LOW protein: UPF0503-like protein, putative (DUF740);(source:Araport11)	OPL2 is a homolog of OPS and also shares overlapping expression and functions. opl2/ops double mutants have more severe delay in protophloem development and additionally defects in metaphloem sieve tube development. OPL2 can functionally compensate for lack of OPS when its expression is driven by the OPS promoter.	Protein of unknown function (DUF740)	OPL2
AT2G43340	locus:2058213	AT2G43340		1037	Chr2	18007629	18008665	A. thaliana	hypothetical protein (DUF1685);(source:Araport11)	NULL	Protein of unknown function (DUF1685)
AT2G45360	locus:2050842	AT2G45360		923	Chr2	18698592	18699514	A. thaliana	ankyrin repeat/KH domain protein (DUF1442);(source:Araport11)	NULL	Protein of unknown function (DUF1442)
AT2G47480	locus:2062018	AT2G47480		792	Chr2	19483919	19484710	A. thaliana	DUF3511 domain protein, putative (DUF3511);(source:Araport11)	NULL	Protein of unknown function (DUF3511)
AT3G01560	locus:2084213	AT3G01560		2408	Chr3	219582	221989	A. thaliana	proline-rich receptor-like kinase, putative (DUF1421);(source:Araport11)	NULL	Protein of unknown function (DUF1421)	FLOE3
AT3G03880	locus:2079409	AT3G03880		1636	Chr3	997724	999359	A. thaliana	sterol O-acyltransferase, putative (DUF1639);(source:Araport11)	NULL	Protein of unknown function (DUF1639)
AT3G04510	locus:2100850	LSH2	LIGHT SENSITIVE HYPOCOTYLS 2	1326	Chr3	1215633	1216958	A. thaliana	LIGHT-DEPENDENT SHORT HYPOCOTYLS-like protein (DUF640);(source:Araport11)	NULL	Protein of unknown function (DUF640)	LSH2
AT3G05270	locus:2096304	AT3G05270		3114	Chr3	1500368	1503481	A. thaliana	filament-like protein (DUF869);(source:Araport11)	Encodes a protein that localizes at motile vesicle-like small compartments in differentiating xylem cells that is associated with microtubule plus-ends. VETH-positive compartments are unlikely to be elements in conventional endomembrane trafficking pathways. It can associate with COG2, and together these two proteins co-localize with the EXO70A1 exocyst subunit, tethering EXO70A1 to compartments …	Plant protein of unknown function (DUF869)	VETH1
AT3G08600	locus:2077803	AT3G08600		1844	Chr3	2612175	2614018	A. thaliana	transmembrane protein, putative (DUF1191);(source:Araport11)	NULL	Protein of unknown function (DUF1191)
AT3G08630	locus:2077828	AT3G08630		1508	Chr3	2620713	2622220	A. thaliana	alphavirus core family protein (DUF3411);(source:Araport11)	NULL	Protein of unknown function (DUF3411)	RER2
AT3G08640	locus:2077838	AT3G08640		1460	Chr3	2622849	2624308	A. thaliana	alphavirus core family protein (DUF3411);(source:Araport11)	NULL	Protein of unknown function (DUF3411)	RER3
AT3G09980	locus:2100083	AT3G09980		2442	Chr3	3069090	3071531	A. thaliana	ankyrin repeat 30A-like protein (DUF662);(source:Araport11)	Encodes ACIP1, a microtubules-associated protein required for bacterial immunity. The mRNA is cell-to-cell mobile.	Family of unknown function (DUF662)	ACIP1
AT3G19330	locus:2090624	AT3G19330		2034	Chr3	6699267	6701300	A. thaliana	transmembrane protein, putative (DUF677);(source:Araport11)	NULL	Protein of unknown function (DUF677)
AT3G19340	locus:2090639	AT3G19340		3040	Chr3	6701273	6704312	A. thaliana	aminopeptidase (DUF3754);(source:Araport11)	NULL	Protein of unknown function (DUF3754)
AT3G22970	locus:2084593	AT3G22970		2112	Chr3	8152038	8154149	A. thaliana	hypothetical protein (DUF506);(source:Araport11)	NULL	Protein of unknown function (DUF506)
AT3G23870	locus:2076186	AT3G23870		2758	Chr3	8619192	8621949	A. thaliana	magnesium transporter NIPA (DUF803);(source:Araport11)	NULL	Protein of unknown function (DUF803)	ENOR3L2
AT3G27880	locus:2086425	AT3G27880		1381	Chr3	10338148	10339528	A. thaliana	hypothetical protein (DUF1645);(source:Araport11)	NULL	Protein of unknown function (DUF1645)
AT3G29180	locus:2093868	AT3G29180		3467	Chr3	11148167	11151633	A. thaliana	DUF1336 family protein (DUF1336);(source:Araport11)	NULL	Protein of unknown function (DUF1336)
AT3G50845	locus:4010713823	AT3G50845		1280	Chr3	18899930	18901209	A. thaliana	MIP18 family protein (DUF59);(source:Araport11)	NULL	Protein of unknown function (DUF59)
AT3G52900	locus:2085206	AT3G52900		950	Chr3	19613078	19614027	A. thaliana	RAB6-interacting golgin (DUF662);(source:Araport11)	NULL	Family of unknown function (DUF662)
AT3G57940	locus:2095828	AT3G57940		6773	Chr3	21449254	21456026	A. thaliana	GNAT acetyltransferase (DUF699);(source:Araport11)	NULL	Domain of unknown function (DUF1726) ;Putative ATPase (DUF699)
AT3G59310	locus:2081197	AT3G59310		2690	Chr3	21921746	21924435	A. thaliana	solute carrier family 35 protein (DUF914);(source:Araport11)	NULL	Eukaryotic protein of unknown function (DUF914)
AT3G59320	locus:2081212	AT3G59320		2408	Chr3	21924488	21926895	A. thaliana	solute carrier family 35 protein (DUF914);(source:Araport11)	NULL	Eukaryotic protein of unknown function (DUF914)
AT3G59330	locus:2081222	AT3G59330		1539	Chr3	21926961	21928499	A. thaliana	solute carrier family 35 protein (DUF914);(source:Araport11)	NULL	Eukaryotic protein of unknown function (DUF914)
AT3G59340	locus:2081262	AT3G59340		2879	Chr3	21928692	21931570	A. thaliana	solute carrier family 35 protein (DUF914);(source:Araport11)	NULL	Eukaryotic protein of unknown function (DUF914)
AT3G60000	locus:2080522	QWRF6	QWRF domain containing 6	2053	Chr3	22160815	22162867	A. thaliana	QWRF motif protein (DUF566);(source:Araport11)	NULL	Family of unknown function (DUF566)	QWRF6
AT3G60410	locus:2103306	AT3G60410		2226	Chr3	22331427	22333652	A. thaliana	hypothetical protein (DUF1639);(source:Araport11)	NULL	Protein of unknown function (DUF1639)
AT3G60680	locus:2101891	AT3G60680		2147	Chr3	22429960	22432106	A. thaliana	DUF641 family protein (DUF641);(source:Araport11)	NULL	Plant protein of unknown function (DUF641)	CHIQL9
AT3G60780	locus:2101911	AT3G60780		1221	Chr3	22462613	22463833	A. thaliana	hypothetical protein (DUF1442);(source:Araport11)	NULL	Protein of unknown function (DUF1442)
AT3G62640	locus:2081630	AT3G62640		761	Chr3	23166219	23166979	A. thaliana	DUF3511 domain protein (DUF3511);(source:Araport11)	NULL	Protein of unknown function (DUF3511)
AT4G00860	locus:2134568	ATOZI1		1283	Chr4	359223	360505	A. thaliana	monopolar spindle protein (DUF1138);(source:Araport11)	putative pathogenesis-related protein whose transcript level is induced in response to ozone and pathogenic Pseudomonas strains.	Protein of unknown function (DUF1138)	AT0ZI1, ATOZI1
AT4G03420	locus:2128741	AT4G03420		2476	Chr4	1511597	1514072	A. thaliana	hypothetical protein (DUF789);(source:Araport11)	NULL	Protein of unknown function (DUF789)
AT4G03820	locus:2141481	AT4G03820		2700	Chr4	1771833	1774532	A. thaliana	transmembrane protein, putative (DUF3537);(source:Araport11)	NULL	Protein of unknown function (DUF3537)
AT4G09640	locus:2136912	AT4G09640		3228	Chr4	6087768	6090995	A. thaliana	magnesium transporter, putative (DUF803);(source:Araport11)	NULL	Protein of unknown function (DUF803)	ENOR3L6
AT4G09890	locus:2140598	AT4G09890		671	Chr4	6218319	6218989	A. thaliana	mediator of RNA polymerase II transcription subunit, putative (DUF3511);(source:Araport11)	NULL	Protein of unknown function (DUF3511)
AT4G11350	locus:2128283	AT4G11350		2971	Chr4	6901456	6904426	A. thaliana	transferring glycosyl group transferase (DUF604);(source:Araport11)	NULL	Protein of unknown function (DUF604)
AT4G13800	locus:2119540	AT4G13800		2973	Chr4	8001795	8004767	A. thaliana	magnesium transporter NIPA (DUF803);(source:Araport11)	NULL	Protein of unknown function (DUF803)	ENOR3L3
AT4G14620	locus:2130005	AT4G14620		1794	Chr4	8389040	8390833	A. thaliana	hypothetical protein (DUF506);(source:Araport11)	NULL	Protein of unknown function (DUF506)
AT4G14740	locus:2130185	AT4G14740		4002	Chr4	8450158	8454159	A. thaliana	auxin canalization protein (DUF828);(source:Araport11)	FORKED-LIKE family member, part of Group 1 (FKD1, FL1-FL3; Group 2 consists of FL4 and FL8 and Group 3 consists of FL5- FL7). May coordinate leaf size with vein density, where Group 1 members and Group 3 members have opposing functions.	Plant protein of unknown function (DUF828) with plant pleckstrin homology-like region	FL3
AT4G16100	locus:2130045	AT4G16100		2507	Chr4	9105653	9108159	A. thaliana	heat shock protein, putative (DUF789);(source:Araport11)	NULL	Protein of unknown function (DUF789)
AT4G16670	locus:2129031	AT4G16670		2636	Chr4	9385119	9387754	A. thaliana	auxin canalization protein (DUF828);(source:Araport11)	FORKED-LIKE family member, part of Group 3 (Group 1 consists of FKD1, FL1-FL3; Group 2 consists of FL4 and FL8 and Group 3 consists of FL5- FL7). May coordinate leaf size with vein density, where Group 1 members and Group 3 members have opposing functions.	Plant protein of unknown function (DUF828) with plant pleckstrin homology-like region	FL7
AT4G17210	locus:2130729	AT4G17210		1895	Chr4	9652415	9654309	A. thaliana	weak chloroplast movement under blue light protein (DUF827);(source:Araport11)	NULL	Plant protein of unknown function (DUF827)
AT4G18150	locus:2117671	AT4G18150		3821	Chr4	10050211	10054031	A. thaliana	Serine/Threonine-kinase, putative (DUF1296);(source:Araport11)	NULL	Kinase-related protein of unknown function (DUF1296)
AT4G18425	locus:505006493	AT4G18425		1075	Chr4	10181190	10182264	A. thaliana	transmembrane protein, putative (DUF679);(source:Araport11)	NULL	Protein of unknown function (DUF679)	DMP4
AT4G18610	locus:2124067	LSH9	LIGHT SENSITIVE HYPOCOTYLS 9	2548	Chr4	10250601	10253148	A. thaliana	LIGHT-DEPENDENT SHORT HYPOCOTYLS-like protein (DUF640);(source:Araport11)	NULL	Protein of unknown function (DUF640)	LSH9
AT4G20170	locus:2120387	GALS3	galactan synthase 3	2563	Chr4	10896579	10899141	A. thaliana	glycosyltransferase family protein (DUF23);(source:Araport11)	NULL	Domain of unknown function (DUF23)	GALS3
AT4G23490	locus:2117949	AT4G23490		2942	Chr4	12251334	12254275	A. thaliana	fringe-like protein (DUF604);(source:Araport11)	NULL	Protein of unknown function (DUF604)
AT4G33320	locus:2119226	AT4G33320		879	Chr4	16057038	16057916	A. thaliana	myosin-4 protein (DUF641);(source:Araport11)	DUF641 domain protein, probable psuedogene.	Plant protein of unknown function (DUF641)	CHIQL2, COST2
AT4G33630	locus:2134168	EX1	EXECUTER1	4287	Chr4	16155292	16159578	A. thaliana	UvrB/UvrC domain protein (DUF3506);(source:Araport11)	Encodes one of the two plastid proteins EXECUTER (EX1, AT4G33630) and EX2 (AT1G27510). Mediates singlet oxygen induced programmed cell death.	Protein of unknown function (DUF3506)	EX1
AT5G01750	locus:2181082	AT5G01750		1888	Chr5	289717	291604	A. thaliana	LURP-one-like protein (DUF567);(source:Araport11)	NULL	Protein of unknown function (DUF567)
AT5G11970	locus:2143059	AT5G11970		976	Chr5	3862849	3863824	A. thaliana	ABC family ABC transporter, putative (DUF3511);(source:Araport11)	NULL	Protein of unknown function (DUF3511)
AT5G20670	locus:2180499	AT5G20670		865	Chr5	6993084	6993948	A. thaliana	DUF1677 family protein (DUF1677);(source:Araport11)	NULL	Protein of unknown function (DUF1677)
AT5G23390	locus:2184327	AT5G23390		4097	Chr5	7870409	7874505	A. thaliana	polygalacturonase inhibitor (DUF639);(source:Araport11)	NULL	Plant protein of unknown function (DUF639)
AT5G23850	locus:2172818	AT5G23850		3144	Chr5	8037798	8040941	A. thaliana	O-glucosyltransferase rumi-like protein (DUF821);(source:Araport11)	NULL	Arabidopsis thaliana protein of unknown function (DUF821)
AT5G25840	locus:2145264	AT5G25840		976	Chr5	9010643	9011618	A. thaliana	DUF1677 family protein (DUF1677);(source:Araport11)	NULL	Protein of unknown function (DUF1677)
AT5G26740	locus:2146799	AT5G26740		3022	Chr5	9291839	9294860	A. thaliana	organic solute transporter ostalpha protein (DUF300);(source:Araport11)	NULL	Protein of unknown function (DUF300)
AT5G38150	locus:2176692	PMI15	plastid movement impaired 15	2326	Chr5	15222867	15225192	A. thaliana	PLASTID MOVEMENT IMPAIRED protein (DUF827);(source:Araport11)	Involved in chloroplast avoidance movement under high-light intensities	Plant protein of unknown function (DUF827)	PMI15
AT5G39890	locus:2178032	AT5G39890		2001	Chr5	15974270	15976270	A. thaliana	2-aminoethanethiol dioxygenase, putative (DUF1637);(source:Araport11)	Plant Cysteine Oxidase (PCO). Involved in controlling the stability of Group VII ethylene response factors (ERF-VIIs) via N-Arg/degron pathway through catalyzing the oxidation of their N-Cys for subsequent Arginyl-tRNA--protein transferase 1 (ATE1) mediated arginine installation.	Protein of unknown function (DUF1637)	HUP43, PCO2
AT5G40970	locus:2162991	AT5G40970		2227	Chr5	16413671	16415897	A. thaliana	hypothetical protein (DUF 3339);(source:Araport11)	NULL	Protein of unknown function (DUF 3339)
AT5G41460	locus:2177896	AT5G41460		2992	Chr5	16589390	16592381	A. thaliana	transferring glycosyl group transferase (DUF604);(source:Araport11)	NULL	Protein of unknown function (DUF604)
AT5G43160	locus:2167756	QWRF9	QWRF domain containing 9	2078	Chr5	17329275	17331352	A. thaliana	QWRF motif protein (DUF566);(source:Araport11)	NULL	Family of unknown function (DUF566)	QWRF9
AT5G43880	locus:2149519	TRM21	TON1 Recruiting Motif 21	4207	Chr5	17639776	17643982	A. thaliana	methyl-coenzyme M reductase II subunit gamma, putative (DUF3741);(source:Araport11)	NULL	Protein of unknown function (DUF3741)	TRM21
AT5G45690	locus:2171968	AT5G45690		1318	Chr5	18534999	18536316	A. thaliana	histone acetyltransferase (DUF1264);(source:Araport11)	NULL	Protein of unknown function (DUF1264)
AT5G46090	locus:2161393	AT5G46090		645	Chr5	18693485	18694129	A. thaliana	transmembrane protein, putative (DUF679);(source:Araport11)	NULL	Protein of unknown function (DUF679)	DMP6
AT5G47060	locus:2171047	AT5G47060		2026	Chr5	19116719	19118744	A. thaliana	hypothetical protein (DUF581);(source:Araport11)	NULL	Protein of unknown function (DUF581)
AT5G47900	locus:2160902	AT5G47900		3122	Chr5	19392166	19395287	A. thaliana	heparan-alpha-glucosaminide N-acetyltransferase-like protein (DUF1624);(source:Araport11)	NULL	Protein of unknown function (DUF1624)
AT5G49220	locus:2155924	AT5G49220		2644	Chr5	19956218	19958861	A. thaliana	hypothetical protein (DUF789);(source:Araport11)	NULL	Protein of unknown function (DUF789)
AT5G55860	locus:2176625	AT5G55860		3054	Chr5	22609433	22612486	A. thaliana	weak chloroplast movement under blue light protein (DUF827);(source:Araport11)	WEB1/PMI2 related protein involved in mecahnotransduction.TREPH1 is phosphorylated at position S625 in response to touch, and this is required for mechanosensitive growth response.	Plant protein of unknown function (DUF827)	TREPH1
AT5G58500	locus:2171263	LSH5	LIGHT SENSITIVE HYPOCOTYLS 5	1286	Chr5	23645062	23646347	A. thaliana	LIGHT-DEPENDENT SHORT HYPOCOTYLS-like protein (DUF640);(source:Araport11)	NULL	Protein of unknown function (DUF640)	LSH5
AT5G58960	locus:2154583	GIL1	GRAVITROPIC IN THE LIGHT	2762	Chr5	23805717	23808478	A. thaliana	glucose-6-phosphate isomerase, putative (DUF641);(source:Araport11)	Mutant plants display impaired light-regulation of the hypocotyl randomization response.	Plant protein of unknown function (DUF641)	CHIQL10, GIL1
AT5G62280	locus:2167913	AT5G62280		1406	Chr5	25016860	25018265	A. thaliana	DUF1442 family protein (DUF1442);(source:Araport11)	NULL	Protein of unknown function (DUF1442)
AT5G62440	locus:2154089	AT5G62440		1953	Chr5	25072117	25074069	A. thaliana	EMB514 (DUF3223);(source:Araport11)	Encodes a protein DOMINO1 that belongs to a plant-specific gene family sharing a common motif present in the tomato DEFECTIVE CHLOROPLASTS AND LEAVES (LeDCL) protein. DOMINO1 is located in the nucleus. Arabidopsis embryos carrying the domino1 mutation grow slowly in comparison with wild type embryos and reach only the globular stage at desiccation. The primary defect of the mutation at the cellul…	Protein of unknown function (DUF3223)	DOM1, EMB514
AT5G65040	locus:2177739	AT5G65040		945	Chr5	25977495	25978439	A. thaliana	senescence-associated family protein (DUF581);(source:Araport11)	NULL	Protein of unknown function (DUF581)	IRM1
AT5G66740	locus:2173634	AT5G66740		1832	Chr5	26646900	26648731	A. thaliana	spindle assembly abnormal protein (DUF620);(source:Araport11)	NULL	Protein of unknown function (DUF620)	BDR8
